# Tempo and mode of gene evolution revealed by the Lenski long-term evolution experiment

**DOI:** 10.64898/2026.03.17.712273

**Authors:** Donghui Xu, Haoyuan Wu, Yonghua Wu

**Affiliations:** School of Life Sciences, Northeast Normal University, 5268 Renmin Street, Changchun, 130024, China; Jilin Provincial Key Laboratory of Animal Resource and Ecological Security, Northeast Normal University, 2555 Jingyue Street, Changchun, 130117, China

## Abstract

The process of evolutionary change remains poorly understood. By analyzing genomic data from 12 populations in Lenski’s long-term evolution experiment (LTEE) over 60,000 generations, we identified a clear sequence in gene adaptation: growth-related genes evolved early, while survival-related genes evolved later. Early-evolving genes exhibited higher rates of both nonsynonymous and synonymous substitutions. We also observed a general decline in gene evolutionary rates across LTEE populations, with additional data highlighting the role of fitness gains in determining evolutionary rates. These findings suggest that, in a relatively stable environment, the fitness gains from beneficial mutations decrease as adaptation progresses. This diminishing return on fitness gains may represent a key evolutionary rule, potentially contributing to evolutionary stasis and the prevalence of neutral evolution.
