## Supplementary material for "Tempo and mode of gene evolution revealed by the Lenski long-term evolution experiment": Table S2

### Sheet: Combined populations
NNS-gene category and NSS-gene category	Population	Number of NNS-gene	Number of NSS-gene
NNS-gene (0-10k) and NSS-gene (0-10k)	Ara-1	10	2
	Ara-2	87	59
	Ara-3	9	1
	Ara-4	78	52
	Ara-5	13	2
	Ara-6	14	6
	Ara+1	6	1
	Ara+2	26	6
	Ara+3	132	52
	Ara+4	8	2
	Ara+5	15	6
	Ara+6	292	46
NNS-gene (10-20k) and NSS-gene (10-20k)	Ara-1	10	0
	Ara-2	124	66
	Ara-3	4	3
	Ara-4	136	106
	Ara-5	81	44
	Ara-6	6	1
	Ara+1	388	178
	Ara+2	8	1
	Ara+3	195	126
	Ara+4	3	1
	Ara+5	25	11
	Ara+6	341	72
NNS-gene (20-30k) and NSS-gene (20-30k)	Ara-1	157	27
	Ara-2	76	54
	Ara-3	12	5
	Ara-4	86	59
	Ara-5	7	2
	Ara-6	6	1
	Ara+1	6	4
	Ara+2	1	1
	Ara+3	115	87
	Ara+4	3	3
	Ara+5	8	1
	Ara+6	268	67
NNS-gene (30-40k) and NSS-gene (30-40k)	Ara-1	160	37
	Ara-2	82	46
	Ara-3	79	56
	Ara-4	47	37
	Ara-5	13	13
	Ara-6	6	2
	Ara+1	8	6
	Ara+2	5	1
	Ara+3	128	75
	Ara+4	2	1
	Ara+5	5	4
	Ara+6	41	7
NNS-gene (40-50k) and NSS-gene (40-50k)	Ara-1	60	19
	Ara-2	9	5
	Ara-3	146	74
	Ara-4	87	38
	Ara-5	2	2
	Ara-6	7	3
	Ara+1	13	4
	Ara+2	5	0
	Ara+3	51	25
	Ara+4	481	257
	Ara+5	3	0
	Ara+6	107	27
NNS-gene (50-60k) and NSS-gene (50-60k)	Ara-1	88	17
	Ara-2	3	1
	Ara-3	79	47
	Ara-4	42	25
	Ara-5	11	2
	Ara-6	6	1
	Ara+1	48	30
	Ara+2	3	0
	Ara+3	83	52
	Ara+4	5	0
	Ara+6	124	46

### Sheet: Mutator populations
NNS-gene category and NSS-gene category	Population	Number of NNS-gene	Number of NSS-gene
NNS-gene (0-10k) and NSS-gene (0-10k)	Ara-1	10	2
	Ara-2	87	59
	Ara-3	9	1
	Ara-4	78	52
	Ara+3	132	52
	Ara+6	292	46
NNS-gene (10-20k) and NSS-gene (10-20k)	Ara-1	10	0
	Ara-2	124	66
	Ara-3	4	3
	Ara-4	136	106
	Ara+3	195	126
	Ara+6	341	72
NNS-gene (20-30k) and NSS-gene (20-30k)	Ara-1	157	27
	Ara-2	76	54
	Ara-3	12	5
	Ara-4	86	59
	Ara+3	115	87
	Ara+6	268	67
NNS-gene (30-40k) and NSS-gene (30-40k)	Ara-1	160	37
	Ara-2	82	46
	Ara-3	79	56
	Ara-4	47	37
	Ara+3	128	75
	Ara+6	41	7
NNS-gene (40-50k) and NSS-gene (40-50k)	Ara-1	60	19
	Ara-2	9	5
	Ara-3	146	74
	Ara-4	87	38
	Ara+3	51	25
	Ara+6	107	27
NNS-gene (50-60k) and NSS-gene (50-60k)	Ara-1	88	17
	Ara-2	3	1
	Ara-3	79	47
	Ara-4	42	25
	Ara+3	83	52
	Ara+6	124	46

### Sheet: Nonmutator populations
NNS-gene category and NSS-gene category	Population	Number of NNS-gene	Number of NSS-gene
NNS-gene (0-10k) and NSS-gene (0-10k)	Ara-5	13	2
	Ara-6	14	6
	Ara+1	6	1
	Ara+2	26	6
	Ara+4	8	2
	Ara+5	15	6
NNS-gene (10-20k) and NSS-gene (10-20k)	Ara-5	81	44
	Ara-6	6	1
	Ara+1	388	178
	Ara+2	8	1
	Ara+4	3	1
	Ara+5	25	11
NNS-gene (20-30k) and NSS-gene (20-30k)	Ara-5	7	2
	Ara-6	6	1
	Ara+1	6	4
	Ara+2	1	1
	Ara+4	3	3
	Ara+5	8	1
NNS-gene (30-40k) and NSS-gene (30-40k)	Ara-5	13	13
	Ara-6	6	2
	Ara+1	8	6
	Ara+2	5	1
	Ara+4	2	1
	Ara+5	5	4
NNS-gene (40-50k) and NSS-gene (40-50k)	Ara-5	2	2
	Ara-6	7	3
	Ara+1	13	4
	Ara+2	5	0
	Ara+4	481	257
	Ara+5	3	0
NNS-gene (50-60k) and NSS-gene (50-60k)	Ara-5	11	2
	Ara-6	6	1
	Ara+1	48	30
	Ara+2	3	0
	Ara+4	5	0
