## Supplementary material for "Tempo and mode of gene evolution revealed by the Lenski long-term evolution experiment": Table S4

### Sheet: NNS-gene (0-10k)
Population	Term	Database	ID	Input number	Background number	P-Value	Input
Ara-1	Purine metabolism	KEGG pathway	ebr00230	2	76	0.0127713	pykF/spoT
	beta-Lactam resistance	KEGG pathway	ebr01501	1	18	0.0424612	mrdA
Ara-2	Riboflavin metabolism	KEGG pathway	ebr00740	2	13	0.0128429	ribB/ybjI
	Bacterial secretion system	KEGG pathway	ebr03070	3	41	0.014358	secA/gspL/tatB
	Protein export	KEGG pathway	ebr03060	2	18	0.0223889	secA/tatB
Ara-3	Monobactam biosynthesis	KEGG pathway	ebr00261	1	8	0.0162929	metL
	Biosynthesis of amino acids	KEGG pathway	ebr01230	2	118	0.0186201	pykF/metL
	Lysine biosynthesis	KEGG pathway	ebr00300	1	13	0.0252438	metL
Ara-5	Nucleotide excision repair	KEGG pathway	ebr03420	1	8	0.0223266	uvrA
	Fatty acid biosynthesis	KEGG pathway	ebr00061	1	13	0.0345334	fabF
	Terpenoid backbone biosynthesis	KEGG pathway	ebr00900	1	14	0.0369581	dxs
	Biotin metabolism	KEGG pathway	ebr00780	1	15	0.0393773	fabF
	Thiamine metabolism	KEGG pathway	ebr00730	1	15	0.0393773	dxs
Ara-6	Purine metabolism	KEGG pathway	ebr00230	2	76	0.0154245	pykF/spoT
	Polyketide sugar unit biosynthesis	KEGG pathway	ebr00523	1	6	0.0174046	rfbB
	Streptomycin biosynthesis	KEGG pathway	ebr00521	1	9	0.0247791	rfbB
	beta-Lactam resistance	KEGG pathway	ebr01501	1	18	0.0466016	oppD
Ara+1	Glycolysis / Gluconeogenesis	KEGG pathway	ebr00010	1	45	0.0413009	pykF
	Pyruvate metabolism	KEGG pathway	ebr00620	1	53	0.048351	pykF
Ara+2	Biosynthesis of siderophore group nonribosomal peptides	KEGG pathway	ebr01053	1	7	0.042779	entA
	Nucleotide excision repair	KEGG pathway	ebr03420	1	8	0.0480014	uvrB
Ara+3	Purine metabolism	KEGG pathway	ebr00230	5	76	0.0361912	rihB/pykF/cpdB/allC/relA
	Glycerolipid metabolism	KEGG pathway	ebr00561	2	13	0.0443594	plsX/garK
	Microbial metabolism in diverse environments	KEGG pathway	ebr01120	11	264	0.0463697	prkB/allC/garK/torC/hemB/ygjG/ldcC/pykF/zwf/cysQ/aldA
Ara+4	Monobactam biosynthesis	KEGG pathway	ebr00261	1	8	0.0142725	thrA
	Lysine biosynthesis	KEGG pathway	ebr00300	1	13	0.022126	thrA
	Nicotinate and nicotinamide metabolism	KEGG pathway	ebr00760	1	22	0.0361271	nadR
	Cysteine and methionine metabolism	KEGG pathway	ebr00270	1	31	0.0499561	thrA
Ara+5	Ribosome	KEGG pathway	ebr03010	2	77	0.0218793	rplF/rpsC
	Fatty acid biosynthesis	KEGG pathway	ebr00061	1	13	0.0406738	fabF
	Biotin metabolism	KEGG pathway	ebr00780	1	15	0.0463581	fabF
Ara+6	Metabolic pathways	KEGG pathway	ebr01100	59	875	0.00926119	prpD/gshA/dapD/narZ/gudD/pgm/astD/ribA/fucK/rfbB/purK/kdsB/fabF/sseA/ilvG/deoA/gatD/speG/narG/deoC/phnJ/fabH/prpC/gpmB/cpsG/allB/sucC/trpD/fucI/xylA/pykF/metG/metE/lacZ/chiA/adk/pldA/malZ/cysG/nagA/treC/malS/pta/speF/atpC/gabD/xylB/cyoA/carA/glmS/aceE/spoT/nadD/ybdK/gltB/torZ/nadR/nuoH/glmM
	Amino sugar and nucleotide sugar metabolism	KEGG pathway	ebr00520	7	45	0.0108046	cpsG/glmS/pgm/nagE/nagA/glmM/chiA
	Selenocompound metabolism	KEGG pathway	ebr00450	4	17	0.0157636	ygfK/ynfE/metG/metE
	Starch and sucrose metabolism	KEGG pathway	ebr00500	5	36	0.0433139	treC/celF/pgm/malZ/malS
	Nitrogen metabolism	KEGG pathway	ebr00910	4	25	0.0465813	narG/gltB/narK/narZ

### Sheet: NNS-gene (10-20k）
Population	Term	Database	ID	Input number	Background number	P-Value	Input
Ara-1	Glycerolipid metabolism	KEGG pathway	ebr00561	1	13	0.0283509	dhaM
	RNA degradation	KEGG pathway	ebr03018	1	16	0.0343323	pcnB
	Two-component system	KEGG pathway	ebr02020	2	158	0.0401254	gltI/arcB
	Nicotinate and nicotinamide metabolism	KEGG pathway	ebr00760	1	22	0.0461971	nadR
Ara-2	Cyanoamino acid metabolism	KEGG pathway	ebr00460	2	7	0.0128749	ansA/glyA
	Degradation of aromatic compounds	KEGG pathway	ebr01220	3	23	0.0142319	mhpB/hpaD/hpaB
	Cationic antimicrobial peptide (CAMP) resistance	KEGG pathway	ebr01503	3	35	0.0389511	phoQ/cpxA/sapA
Ara-3	Glycerolipid metabolism	KEGG pathway	ebr00561	1	13	0.00954756	plsX
	Nicotinate and nicotinamide metabolism	KEGG pathway	ebr00760	1	22	0.0156531	nadR
Ara-4	Metabolic pathways	KEGG pathway	ebr01100	37	875	5.79019e-05	ppc/nrfA/frdC/phnP/aspC/hisH/thrA/ttdA/menD/hemE/proB/hcp/ppx/guaC/malX/fucO/murC/hpaB/gmd/folD/add/adhE/metE/katE/agaE/cysE/mobA/ubiH/pyrG/ribF/tnaA/hemB/yahI/betB/ispF/gltB/nuoM
	Nitrogen metabolism	KEGG pathway	ebr00910	4	25	0.00348087	hcp/nrfA/gltB/yahI
	Biosynthesis of secondary metabolites	KEGG pathway	ebr01110	15	305	0.00401916	gltB/ubiH/aspC/hemB/frdC/hisH/thrA/cysE/adhE/metE/menD/ispF/hemE/katE/ribF
	Cysteine and methionine metabolism	KEGG pathway	ebr00270	4	31	0.00693612	cysE/aspC/metE/thrA
	Tyrosine metabolism	KEGG pathway	ebr00350	3	17	0.0090713	hpaB/adhE/aspC
	Microbial metabolism in diverse environments	KEGG pathway	ebr01120	12	264	0.0175319	ppc/nrfA/gltB/hemB/fucO/frdC/hpaB/yahI/folD/adhE/thrA/cysE
	Biosynthesis of amino acids	KEGG pathway	ebr01230	7	118	0.0197807	aspC/cysE/hisH/thrA/metE/gltB/proB
	Tryptophan metabolism	KEGG pathway	ebr00380	2	9	0.0233309	tnaA/katE
	Homologous recombination	KEGG pathway	ebr03440	3	28	0.0300422	recJ/recB/dnaE
	Carbon metabolism	KEGG pathway	ebr01200	6	110	0.0421612	ppc/cysE/frdC/yahI/folD/katE
Ara-5	Biosynthesis of siderophore group nonribosomal peptides	KEGG pathway	ebr01053	2	7	0.0062715	entC/entB
	Biosynthesis of secondary metabolites	KEGG pathway	ebr01110	10	305	0.00974614	entC/entB/aceF/eutG/thrA/gpsA/plsB/argA/menE/metH
	Glycerolipid metabolism	KEGG pathway	ebr00561	2	13	0.0173498	plsB/glxK
	One carbon pool by folate	KEGG pathway	ebr00670	2	14	0.019655	metH/metF
	Selenocompound metabolism	KEGG pathway	ebr00450	2	17	0.0272815	ynfF/metH
	Ascorbate and aldarate metabolism	KEGG pathway	ebr00053	2	18	0.0300488	lyxK/garD
	DNA replication	KEGG pathway	ebr03030	2	18	0.0300488	rnhA/dnaN
	Ubiquinone and other terpenoid-quinone biosynthesis	KEGG pathway	ebr00130	2	20	0.0359004	menE/entC
Ara-6	Citrate cycle (TCA cycle)	KEGG pathway	ebr00020	2	27	0.000416644	gltA/frdC
	Microbial metabolism in diverse environments	KEGG pathway	ebr01120	3	264	0.00203265	gltA/frdC/narZ
	Carbon metabolism	KEGG pathway	ebr01200	2	110	0.00614019	gltA/frdC
	Two-component system	KEGG pathway	ebr02020	2	158	0.0122887	frdC/narZ
	Nitrogen metabolism	KEGG pathway	ebr00910	1	25	0.0292904	narZ
	2-Oxocarboxylic acid metabolism	KEGG pathway	ebr01210	1	27	0.0315148	gltA
	Homologous recombination	KEGG pathway	ebr03440	1	28	0.0326254	recO
	Butanoate metabolism	KEGG pathway	ebr00650	1	36	0.041474	frdC
	Biosynthesis of secondary metabolites	KEGG pathway	ebr01110	2	305	0.0423599	gltA/frdC
	Oxidative phosphorylation	KEGG pathway	ebr00190	1	42	0.0480678	frdC
	Glyoxylate and dicarboxylate metabolism	KEGG pathway	ebr00630	1	42	0.0480678	gltA
Ara+1	Phenylalanine, tyrosine and tryptophan biosynthesis	KEGG pathway	ebr00400	6	21	0.00504412	hisC/trpE/aroB/aroC/aroF/aroH
	Metabolic pathways	KEGG pathway	ebr01100	76	875	0.00593427	hisF/yfaU/aspA/hisC/dhaK/dacA/dacC/aldB/pgk/ydiF/tdcD/purC/aroH/aroB/aroC/lldD/accC/napA/rhaB/purK/sgbU/menF/rspB/fabH/appA/galT/murI/dgoK/gshB/aceB/feaB/murC/nagZ/ulaA/cmtB/gmd/fadA/wecC/adhE/chiA/adk/metL/tdk/agaB/tpiA/leuC/uxuB/agaD/manY/relA/pssA/frdA/hcaB/serA/ilvG/bisC/gltX/trpE/yiaY/nadA/lpxC/gudD/fabG/glgB/argE/aroF/nuoF/nuoG/pta/arcC/uxaB/carA/nuoN/nuoL/bioA/dmsA
	Biosynthesis of secondary metabolites	KEGG pathway	ebr01110	30	305	0.0216578	hisF/hisC/glgB/purC/aroH/aroB/aroC/aroF/purK/menF/aldB/entB/aceB/accC/trpE/adhE/adk/metL/tpiA/leuC/pssA/pgk/ilvG/gltX/yiaY/fadA/glpA/glpC/frdA/argE
	Nucleotide excision repair	KEGG pathway	ebr03420	3	8	0.026206	ligA/uvrA/uvrB
	Oxidative phosphorylation	KEGG pathway	ebr00190	7	42	0.0286115	appC/frdA/nuoF/nuoG/cydA/nuoN/nuoL
	Biosynthesis of amino acids	KEGG pathway	ebr01230	14	118	0.0307897	hisF/leuC/hisC/tpiA/pgk/trpE/aroB/aroC/aroF/serA/aroH/ilvG/argE/metL
	Phosphotransferase system (PTS)	KEGG pathway	ebr02060	7	47	0.0455438	agaB/agaD/ptsP/ulaA/cmtB/bglF/manY
Ara+2	Two-component system	KEGG pathway	ebr02020	2	158	0.0245729	cpxR/glnD
	Ubiquinone and other terpenoid-quinone biosynthesis	KEGG pathway	ebr00130	1	20	0.0330307	ubiH
Ara+3	Citrate cycle (TCA cycle)	KEGG pathway	ebr00020	4	27	0.0200885	sucA/sdhB/aceF/aceE
	Biosynthesis of secondary metabolites	KEGG pathway	ebr01110	18	305	0.0256083	surE/gcd/malY/gcvP/cysG/pgm/aceF/aceE/thrA/sucA/glpC/purK/ansA/menF/sdhB/asnB/ubiC/ybjI
	Two-component system	KEGG pathway	ebr02020	11	158	0.028706	motA/tar/ampC/narW/citT/glnD/phoB/tolC/narG/kdpB/citF
	Selenocompound metabolism	KEGG pathway	ebr00450	3	17	0.0290813	ynfF/xdhD/malY
	Pentose and glucuronate interconversions	KEGG pathway	ebr00040	4	31	0.030106	uxaA/lyxK/kduI/uxuB
	Bacterial chemotaxis	KEGG pathway	ebr02030	3	18	0.033099	motA/cheZ/tar
	Metabolic pathways	KEGG pathway	ebr01100	41	875	0.0332385	cobT/kduI/edd/nanA/pgm/astD/pncB/aceF/aceE/nirB/purK/menF/sdhB/narG/lyxK/fabB/gcd/feaB/hpaB/murF/fucI/uxuB/malY/gcvP/cysG/surE/dgt/ansA/thrA/asnB/ubiC/ybjI/lpxK/eutB/spoT/eutE/sucA/betB/upp/uxaA/nuoL
	Cationic antimicrobial peptide (CAMP) resistance	KEGG pathway	ebr01503	4	35	0.0426144	tolC/sapA/amiC/sapC
Ara+4	Lysine degradation	KEGG pathway	ebr00310	1	16	0.0115855	ygjG
	Arginine and proline metabolism	KEGG pathway	ebr00330	1	25	0.0176827	ygjG
Ara+5	Glycerophospholipid metabolism	KEGG pathway	ebr00564	2	29	0.0110572	plsB/eutA
Ara+6	Two-component system	KEGG pathway	ebr02020	20	158	0.00260041	pstS/envZ/cusR/tap/tar/rcsC/fdnG/citC/cheR/glnG/evgS/flhC/cusC/phoR/csrA/torR/tolC/atoC/kdpB/citG
	Glyoxylate and dicarboxylate metabolism	KEGG pathway	ebr00630	8	42	0.00680349	gcvP/acnB/gcl/glxR/ttdB/glcD/glcF/glcB
	Microbial metabolism in diverse environments	KEGG pathway	ebr01120	26	264	0.0136638	ppc/yfaU/ybiW/yeiG/acnB/thrA/torY/hpaI/hpaE/ulaA/cadA/adhE/ackA/hcaE/serB/serC/pgi/nfsA/hyaA/hemC/eutG/mhpB/glcD/glcF/dgoD/glcB
	Methane metabolism	KEGG pathway	ebr00680	6	32	0.0194945	ppc/ackA/yeiG/serB/serC/torY
	Biofilm formation - Escherichia coli	KEGG pathway	ebr02026	7	44	0.0247146	rpoS/envZ/rcsC/oxyR/flhC/glgP/csrA
	Starch and sucrose metabolism	KEGG pathway	ebr00500	6	36	0.0306445	bglA/otsA/treF/glgP/glgX/pgi
	Bacterial chemotaxis	KEGG pathway	ebr02030	4	18	0.0338891	dppA/cheR/tap/tar

### Sheet: NNS-gene (20-30k）
Population	Term	Database	ID	Input number	Background number	P-Value	Input
Ara-1	Glycerophospholipid metabolism	KEGG pathway	ebr00564	4	29	0.00709674	ynbB/cdh/aas/glpC
	Nucleotide excision repair	KEGG pathway	ebr03420	2	8	0.0219657	uvrC/polA
	Nitrogen metabolism	KEGG pathway	ebr00910	3	25	0.0273198	cynT/narG/napA
	Pyrimidine metabolism	KEGG pathway	ebr00240	4	51	0.0399166	yjjG/pyrF/pyrC/pyrB
	Cysteine and methionine metabolism	KEGG pathway	ebr00270	3	31	0.0451023	cysE/metH/thrA
Ara-2	Biosynthesis of amino acids	KEGG pathway	ebr01230	6	118	0.00475731	dapE/ltaE/ilvE/ilvG/asnB/proA
	Biosynthesis of secondary metabolites	KEGG pathway	ebr01110	10	305	0.00604031	glpX/ltaE/glpA/glpC/purD/ilvE/ilvG/asnB/ispF/proA
	Lysine biosynthesis	KEGG pathway	ebr00300	2	13	0.0152754	dapE/murF
	Valine, leucine and isoleucine biosynthesis	KEGG pathway	ebr00290	2	17	0.0240755	ilvE/ilvG
	Pantothenate and CoA biosynthesis	KEGG pathway	ebr00770	2	23	0.0402218	ilvE/ilvG
	Arginine and proline metabolism	KEGG pathway	ebr00330	2	25	0.0463014	astC/proA
Ara-3	Fatty acid degradation	KEGG pathway	ebr00071	1	14	0.0303484	fadE
	Fatty acid metabolism	KEGG pathway	ebr01212	1	20	0.0422566	fadE
Ara-4	Tryptophan metabolism	KEGG pathway	ebr00380	2	9	0.00546896	yqeF/katG
	Biotin metabolism	KEGG pathway	ebr00780	2	15	0.0129985	bioB/bioC
Ara-5	Lysine degradation	KEGG pathway	ebr00310	1	16	0.023029	ygjG
	Flagellar assembly	KEGG pathway	ebr02040	1	19	0.0270467	flhA
	Arginine and proline metabolism	KEGG pathway	ebr00330	1	25	0.0350408	ygjG
Ara-6	Fructose and mannose metabolism	KEGG pathway	ebr00051	1	42	0.0573941	manY
	Amino sugar and nucleotide sugar metabolism	KEGG pathway	ebr00520	1	45	0.0612936	manY
	Phosphotransferase system (PTS)	KEGG pathway	ebr02060	1	47	0.0638859	manY
Ara+1	Homologous recombination	KEGG pathway	ebr03440	1	28	0.0326254	recF
	Lipopolysaccharide biosynthesis	KEGG pathway	ebr00540	1	36	0.041474	gmhB
	Butanoate metabolism	KEGG pathway	ebr00650	1	36	0.041474	pflB
	Propanoate metabolism	KEGG pathway	ebr00640	1	38	0.043676	pflB
Ara+4	Phenylalanine, tyrosine and tryptophan biosynthesis	KEGG pathway	ebr00400	1	21	0.0149759	aroG
	Pentose and glucuronate interconversions	KEGG pathway	ebr00040	1	31	0.0217334	kduD
	Quorum sensing	KEGG pathway	ebr02024	1	58	0.0398242	aroG
Ara+5	RNA degradation	KEGG pathway	ebr03018	2	16	0.000329478	hfq/rne
	Monobactam biosynthesis	KEGG pathway	ebr00261	1	8	0.0142725	thrA
	Lysine biosynthesis	KEGG pathway	ebr00300	1	13	0.022126	thrA
	Bacterial chemotaxis	KEGG pathway	ebr02030	1	18	0.0299258	malE
	Cysteine and methionine metabolism	KEGG pathway	ebr00270	1	31	0.0499561	thrA
Ara+6	Nucleotide excision repair	KEGG pathway	ebr03420	3	8	0.0108334	uvrD/mfd/uvrB
	Mismatch repair	KEGG pathway	ebr03430	4	24	0.0331626	dnaQ/mutS/uvrD/mutL
	Starch and sucrose metabolism	KEGG pathway	ebr00500	5	36	0.0331888	treA/bglX/galF/bglB/malP

### Sheet: NNS-gene (30-40k）
Population	Term	Database	ID	Input number	Background number	P-Value	Input
Ara-1	Biosynthesis of secondary metabolites	KEGG pathway	ebr01110	15	305	0.0153654	entC/gpmA/lysA/aceA/pssA/pheA/aceE/malQ/manA/hemX/ilvI/ubiH/menD/yihR/katE
	Ubiquinone and other terpenoid-quinone biosynthesis	KEGG pathway	ebr00130	3	20	0.0198635	menD/entC/ubiH
Ara-2	Biosynthesis of secondary metabolites	KEGG pathway	ebr01110	11	305	0.00686207	gcd/ydiB/thrB/speC/cadA/pckA/ybhJ/aroL/purN/metL/ispC
	Microbial metabolism in diverse environments	KEGG pathway	ebr01120	10	264	0.00723139	hybC/ygjG/thrB/cadA/pckA/sseA/napB/hcaB/ybhJ/metL
	Metabolic pathways	KEGG pathway	ebr01100	22	875	0.00965977	ydiB/pepB/thrB/ttdB/sseA/napB/aroL/speC/nrdA/gcd/purN/cadA/metL/udp/treF/phoA/pckA/hcaB/ybhJ/ygjG/carB/ispC
	Lysine degradation	KEGG pathway	ebr00310	2	16	0.0292558	cadA/ygjG
	Phenylalanine, tyrosine and tryptophan biosynthesis	KEGG pathway	ebr00400	2	21	0.0461107	ydiB/aroL
	Pyrimidine metabolism	KEGG pathway	ebr00240	3	51	0.046929	carB/nrdA/udp
Ara-3	Flagellar assembly	KEGG pathway	ebr02040	4	19	0.000316485	flgK/flgG/flgF/flgE
	Pantothenate and CoA biosynthesis	KEGG pathway	ebr00770	3	23	0.00635396	ilvD/coaA/ilvC
	Valine, leucine and isoleucine biosynthesis	KEGG pathway	ebr00290	2	17	0.0315104	ilvD/ilvC
Ara-4	Two-component system	KEGG pathway	ebr02020	4	158	0.0227791	phoA/zraR/gltK/rcsC
	Propanoate metabolism	KEGG pathway	ebr00640	2	38	0.0296988	ackA/prpB
	Taurine and hypotaurine metabolism	KEGG pathway	ebr00430	1	6	0.0466582	ackA
Ara-5	Metabolic pathways	KEGG pathway	ebr01100	5	875	0.019619	rihB/cpsG/asnB/ulaA/katG
	Tryptophan metabolism	KEGG pathway	ebr00380	1	9	0.0203245	katG
	Biosynthesis of secondary metabolites	KEGG pathway	ebr01110	3	305	0.020883	cpsG/asnB/katG
	Ascorbate and aldarate metabolism	KEGG pathway	ebr00053	1	18	0.0383017	ulaA
	Phenylalanine metabolism	KEGG pathway	ebr00360	1	18	0.0383017	katG
	Two-component system	KEGG pathway	ebr02020	2	158	0.0401254	fdnH/cusS
Ara+1	Nicotinate and nicotinamide metabolism	KEGG pathway	ebr00760	1	22	0.0259462	nadB
	Pentose and glucuronate interconversions	KEGG pathway	ebr00040	1	31	0.0359513	kduD
	Alanine, aspartate and glutamate metabolism	KEGG pathway	ebr00250	1	33	0.0381634	nadB
Ara+3	Thiamine metabolism	KEGG pathway	ebr00730	3	15	0.00652107	thiM/iscS/thiD
	Biosynthesis of siderophore group nonribosomal peptides	KEGG pathway	ebr01053	2	7	0.015421	entA/entB
	Degradation of aromatic compounds	KEGG pathway	ebr01220	3	23	0.0183171	frmA/hcaB/mhpD
	2-Oxocarboxylic acid metabolism	KEGG pathway	ebr01210	3	27	0.0268661	ilvM/leuC/ybhJ
	C5-Branched dibasic acid metabolism	KEGG pathway	ebr00660	2	11	0.0315691	ilvM/leuC
Ara+4	Biofilm formation - Escherichia coli	KEGG pathway	ebr02026	1	44	0.0204215	arcA
Ara+5	DNA replication	KEGG pathway	ebr03030	1	18	0.0172175	dnaE
	Mismatch repair	KEGG pathway	ebr03430	1	24	0.0226082	dnaE
	Homologous recombination	KEGG pathway	ebr03440	1	28	0.0261896	dnaE
	Alanine, aspartate and glutamate metabolism	KEGG pathway	ebr00250	1	33	0.0306525	glmS
	Amino sugar and nucleotide sugar metabolism	KEGG pathway	ebr00520	1	45	0.0413009	glmS
Ara+6	Homologous recombination	KEGG pathway	ebr03440	2	28	0.0206754	recC/dnaN
	Propanoate metabolism	KEGG pathway	ebr00640	2	38	0.0353969	tdcE/accD

### Sheet: NNS-gene (40-50k）
Population	Term	Database	ID	Input number	Background number	P-Value	Input
Ara-3	Biosynthesis of amino acids	KEGG pathway	ebr01230	10	118	0.00118767	hisD/sdaA/tdcB/acnA/aroA/serB/fbaB/aroH/proC/asnA
	Metabolic pathways	KEGG pathway	ebr01100	36	875	0.00185221	hisD/prpE/purT/pepB/nanE/ldcC/acnA/aroA/napB/aroH/proC/menC/gph/gshA/sufS/fbaB/nagA/cls/cysN/agaF/sdaA/treC/otsB/hcaE/plsB/serB/pta/ubiH/xylA/ybjI/asnA/gltX/tdcB/ygjG/eutE/nuoA
	Biosynthesis of secondary metabolites	KEGG pathway	ebr01110	17	305	0.00228671	hisD/gltX/tdcB/gph/purT/sdaA/ldcC/acnA/aroA/plsB/fbaB/ubiH/aroH/asnA/proC/ybjI/menC
	Nucleotide excision repair	KEGG pathway	ebr03420	2	8	0.0242999	ligA/uvrA
Ara-4	Nucleotide excision repair	KEGG pathway	ebr03420	2	8	0.00777043	uvrB/uvrA
	Two-component system	KEGG pathway	ebr02020	6	158	0.0239329	degP/tar/baeS/wecC/uhpT/barA
Ara-5	beta-Lactam resistance	KEGG pathway	ebr01501	1	18	0.00864812	ftsI
	Peptidoglycan biosynthesis	KEGG pathway	ebr00550	1	22	0.010464	ftsI
	Pentose and glucuronate interconversions	KEGG pathway	ebr00040	1	31	0.0145436	kduD
Ara-6	D-Glutamine and D-glutamate metabolism	KEGG pathway	ebr00471	1	5	0.00546136	murI
Ara+1	Bacterial chemotaxis	KEGG pathway	ebr02030	1	18	0.0424612	malE
Ara+3	Mismatch repair	KEGG pathway	ebr03430	2	24	0.024751	xseA/dnaE
Ara+4	Metabolic pathways	KEGG pathway	ebr01100	98	875	0.00622764	bioB/yfaU/acnB/pncB/fucK/kduI/nirB/speD/torZ/gmd/nagB/cls/leuB/gcvP/astE/hcaF/hemN/hemE/araB/araD/nuoM/hisF/dapD/dapF/hisH/aroA/kdsB/acs/phnH/hcp/murE/murF/mrcA/metE/metL/ndk/lpxD/argH/mhpA/ispE/argB/argC/ppc/pntB/thrB/moaB/apt/sgbU/appA/guaA/mraY/pflD/pflB/accC/udp/agaD/yhdH/malS/pckA/agaW/yihR/kdsA/eutA/eutT/narH/glgA/selD/dacD/pepD/mqo/fabF/purF/fabB/cyoA/narG/fabH/xdhA/xdhB/adiA/glnA/lpdA/trp…
	ABC transporters	KEGG pathway	ebr02010	26	176	0.0102604	pstS/nikA/proW/ugpE/ugpB/sapC/tauA/potH/potC/potA/sapD/cydC/tauB/nlpA/cysA/modA/oppC/modF/xylF/ssuA/dppA/fhuD/araF/araG/fhuC/fhuB
	Propanoate metabolism	KEGG pathway	ebr00640	9	38	0.011149	acnB/pflD/yhdH/pflB/lpdA/accC/acs/sucC/gabT
	Lysine biosynthesis	KEGG pathway	ebr00300	5	13	0.0116375	murE/murF/dapD/metL/dapF
	Microbial metabolism in diverse environments	KEGG pathway	ebr01120	34	264	0.021421	ppc/yfaU/dapD/dapF/thrB/thrC/mqo/fucK/narH/nirB/sgbU/narG/torZ/xdhA/xdhB/hybC/glnA/pflB/lpdA/accC/sucC/adhE/metL/acnB/gabT/fdoH/hcaF/pckA/yihR/pdxH/acs/mhpA/araD/pflD
	Fatty acid biosynthesis	KEGG pathway	ebr00061	4	13	0.0422225	fabF/fabH/accC/fabB
Ara+6	Methane metabolism	KEGG pathway	ebr00680	3	32	0.0183003	frmA/torA/pta
	Fatty acid degradation	KEGG pathway	ebr00071	2	14	0.026706	frmA/yqeF
	Flagellar assembly	KEGG pathway	ebr02040	2	19	0.044382	flgG/flgL
	Ubiquinone and other terpenoid-quinone biosynthesis	KEGG pathway	ebr00130	2	20	0.0483201	menD/ubiA

### Sheet: NNS-gene (50-60k）
Population	Term	Database	ID	Input number	Background number	P-Value	Input
Ara-1	Glycerolipid metabolism	KEGG pathway	ebr00561	2	13	0.0212428	plsB/glpK
Ara-2	DNA replication	KEGG pathway	ebr03030	1	18	0.0129426	dnaN
	Mismatch repair	KEGG pathway	ebr03430	1	24	0.0170064	dnaN
	Homologous recombination	KEGG pathway	ebr03440	1	28	0.0197094	dnaN
	Pyruvate metabolism	KEGG pathway	ebr00620	1	53	0.036491	poxB
Ara-3	Glycine, serine and threonine metabolism	KEGG pathway	ebr00260	3	37	0.0176983	gcvP/thrC/serA
	Metabolic pathways	KEGG pathway	ebr01100	19	875	0.0315688	glmU/cmk/gcvP/lysA/moaE/dacC/thrC/otsA/metC/serA/malZ/gdhA/agaV/udk/yfbR/gabD/cysQ/fdoI/narG
	Microbial metabolism in diverse environments	KEGG pathway	ebr01120	8	264	0.0337179	lysA/fdoI/thrC/gdhA/serA/gabD/cysQ/narG
	Pyrimidine metabolism	KEGG pathway	ebr00240	3	51	0.0387479	yfbR/cmk/udk
	Peptidoglycan biosynthesis	KEGG pathway	ebr00550	2	22	0.0433986	dacC/pbpC
Ara-5	Purine metabolism	KEGG pathway	ebr00230	2	76	0.0127713	add/purF
Ara-6	Nicotinate and nicotinamide metabolism	KEGG pathway	ebr00760	1	22	0.0156531	nadB
	Alanine, aspartate and glutamate metabolism	KEGG pathway	ebr00250	1	33	0.0230812	nadB
	Butanoate metabolism	KEGG pathway	ebr00650	1	36	0.0251006	pflB
	Propanoate metabolism	KEGG pathway	ebr00640	1	38	0.0264453	pflB
	Amino sugar and nucleotide sugar metabolism	KEGG pathway	ebr00520	1	45	0.0311419	nagE
	Phosphotransferase system (PTS)	KEGG pathway	ebr02060	1	47	0.0324811	nagE
	Pyruvate metabolism	KEGG pathway	ebr00620	1	53	0.036491	pflB
Ara+1	Metabolic pathways	KEGG pathway	ebr01100	14	875	0.00395647	kbl/aroA/cysE/hpaE/dadA/sgcB/dhaM/treF/putA/fabD/rpiA/metG/ispE/yiaK
Ara+2	Fructose and mannose metabolism	KEGG pathway	ebr00051	1	42	0.0195184	fruA
	Phosphotransferase system (PTS)	KEGG pathway	ebr02060	1	47	0.0217755	fruA
	Ribosome	KEGG pathway	ebr03010	1	77	0.0352634	rplF
Ara+3	Tryptophan metabolism	KEGG pathway	ebr00380	3	9	0.000596538	katE/lpdA/katG
	Metabolic pathways	KEGG pathway	ebr01100	24	875	0.0012566	torA/pepD/kdsB/narI/fadE/rspA/metC/aceB/pflB/lpdA/galE/adhE/katE/katG/srlA/ebgA/cysJ/asnA/fadA/nuoG/carB/gltB/gltD/glcB
	Pyruvate metabolism	KEGG pathway	ebr00620	5	53	0.00143846	aceB/pflB/lpdA/adhE/glcB
	Fatty acid degradation	KEGG pathway	ebr00071	3	14	0.00174994	fadA/adhE/fadE
	Microbial metabolism in diverse environments	KEGG pathway	ebr01120	11	264	0.00184606	torA/cysJ/aceB/pflB/lpdA/fadA/narI/adhE/gltB/gltD/glcB
	Alanine, aspartate and glutamate metabolism	KEGG pathway	ebr00250	4	33	0.00191023	carB/gltB/gltD/asnA
	Glyoxylate and dicarboxylate metabolism	KEGG pathway	ebr00630	4	42	0.00427812	aceB/lpdA/glcB/katE
Ara+4	Ribosome	KEGG pathway	ebr03010	2	77	0.00309007	rplF/rplP
	Fatty acid degradation	KEGG pathway	ebr00071	1	14	0.0169833	hcaD
	Phenylalanine metabolism	KEGG pathway	ebr00360	1	18	0.021473	hcaD
	Degradation of aromatic compounds	KEGG pathway	ebr01220	1	23	0.027062	hcaD
Ara+6	Biosynthesis of secondary metabolites	KEGG pathway	ebr01110	15	305	0.00218437	hisA/glgC/gcd/metC/yiaY/katE/pgk/mqo/malQ/acs/manA/fbaB/ansA/zwf/ribF
	Metabolic pathways	KEGG pathway	ebr01100	30	875	0.00390881	appA/glgC/hisA/pgk/mqo/dmsB/dmsC/fruB/aldA/gcd/pflD/metC/fbaB/nagA/katE/yhdH/malQ/manA/ydjG/thiC/bisC/ribF/yiaY/eutC/pdxB/zwf/acs/eutB/betA/ansA
	Propanoate metabolism	KEGG pathway	ebr00640	4	38	0.0106966	acs/pflD/yhdH/ydjG
	Glyoxylate and dicarboxylate metabolism	KEGG pathway	ebr00630	4	42	0.0146456	acs/purU/aldA/katE
	Glycolysis / Gluconeogenesis	KEGG pathway	ebr00010	4	45	0.0181425	yiaY/acs/fbaB/pgk
	Pyruvate metabolism	KEGG pathway	ebr00620	4	53	0.0298532	acs/pflD/aldA/mqo
	Carbon metabolism	KEGG pathway	ebr01200	6	110	0.032634	pgk/zwf/acs/fbaB/mqo/katE
	Sulfur metabolism	KEGG pathway	ebr00920	3	31	0.032655	ssuA/dmsB/dmsC
	Pentose phosphate pathway	KEGG pathway	ebr00030	3	31	0.032655	fbaB/zwf/gcd
	Riboflavin metabolism	KEGG pathway	ebr00740	2	13	0.0376209	appA/ribF
