## Supplementary material for "Tempo and mode of gene evolution revealed by the Lenski long-term evolution experiment": Table S5

### Sheet: NNS-gene (0-10k)
Class I	Class II	Class III	Class III genes	Class III gene count	Class II genes	Class II gene count
Metabolism	Nucleotide metabolism	Purine metabolism	pykF/spoT	2	pykF/spoT/rihB/cpdB/allC/relA	6
Human Diseases	Drug resistance: antimicrobial	beta-Lactam resistance	mrdA	1	mrdA/oppD	2
Metabolism	Metabolism of cofactors and vitamins	Riboflavin metabolism	ribB/ybjI	2	ribB/ybjI/fabF/dxs/nadR	5
Environmental Information Processing	Membrane transport	Bacterial secretion system	secA/gspL/tatB	3	secA/gspL/tatB	3
Genetic Information Processing	Folding, sorting and degradation	Protein export	secA/tatB	2	secA/tatB	2
Metabolism	Biosynthesis of other secondary metabolites	Monobactam biosynthesis	metL	1	metL/rfbB/thrA	3
Metabolism	Global and overview maps	Biosynthesis of amino acids	pykF/metL	2	pykF/metL/prkB/allC/garK/torC/hemB/ygjG/ldcC/zwf/cysQ/aldA/prpD/gshA/dapD/narZ/gudD/pgm/astD/ribA/fucK/rfbB/purK/kdsB/fabF/sseA/ilvG/deoA/gatD/speG/narG/deoC/phnJ/fabH/prpC/gpmB/cpsG/allB/sucC/trpD/fucI/xylA/metG/metE/lacZ/chiA/adk/pldA/malZ/cysG/nagA/treC/malS/pta/speF/atpC/gabD/xylB/cyoA/carA/glmS/aceE/spoT/nadD/ybdK/gltB/torZ/nadR/nuoH/glmM	70
Metabolism	Amino acid metabolism	Lysine biosynthesis	metL	1	metL/thrA	2
Genetic Information Processing	Replication and repair	Nucleotide excision repair	uvrA	1	uvrA/uvrB	2
Metabolism	Lipid metabolism	Fatty acid biosynthesis	fabF	1	fabF/plsX/garK	3
Metabolism	Metabolism of terpenoids and polyketides	Terpenoid backbone biosynthesis	dxs	1	dxs/rfbB/entA	3
Metabolism	Metabolism of cofactors and vitamins	Biotin metabolism	fabF	1	ribB/ybjI/fabF/dxs/nadR	5
Metabolism	Metabolism of cofactors and vitamins	Thiamine metabolism	dxs	1	ribB/ybjI/fabF/dxs/nadR	5
Metabolism	Nucleotide metabolism	Purine metabolism	pykF/spoT	2	pykF/spoT/rihB/cpdB/allC/relA	6
Metabolism	Metabolism of terpenoids and polyketides	Polyketide sugar unit biosynthesis	rfbB	1	dxs/rfbB/entA	3
Metabolism	Biosynthesis of other secondary metabolites	Streptomycin biosynthesis	rfbB	1	metL/rfbB/thrA	3
Human Diseases	Drug resistance: antimicrobial	beta-Lactam resistance	oppD	1	mrdA/oppD	2
Metabolism	Carbohydrate metabolism	Glycolysis / Gluconeogenesis	pykF	1	pykF/treC/celF/pgm/malZ/malS	6
Metabolism	Carbohydrate metabolism	Pyruvate metabolism	pykF	1	pykF/treC/celF/pgm/malZ/malS	6
Metabolism	Metabolism of terpenoids and polyketides	Biosynthesis of siderophore group nonribosomal peptides	entA	1	dxs/rfbB/entA	3
Genetic Information Processing	Replication and repair	Nucleotide excision repair	uvrB	1	uvrA/uvrB	2
Metabolism	Nucleotide metabolism	Purine metabolism	rihB/pykF/cpdB/allC/relA	5	pykF/spoT/rihB/cpdB/allC/relA	6
Metabolism	Lipid metabolism	Glycerolipid metabolism	plsX/garK	2	fabF/plsX/garK	3
Metabolism	Global and overview maps	Microbial metabolism in diverse environments	prkB/allC/garK/torC/hemB/ygjG/ldcC/pykF/zwf/cysQ/aldA	11	pykF/metL/prkB/allC/garK/torC/hemB/ygjG/ldcC/zwf/cysQ/aldA/prpD/gshA/dapD/narZ/gudD/pgm/astD/ribA/fucK/rfbB/purK/kdsB/fabF/sseA/ilvG/deoA/gatD/speG/narG/deoC/phnJ/fabH/prpC/gpmB/cpsG/allB/sucC/trpD/fucI/xylA/metG/metE/lacZ/chiA/adk/pldA/malZ/cysG/nagA/treC/malS/pta/speF/atpC/gabD/xylB/cyoA/carA/glmS/aceE/spoT/nadD/ybdK/gltB/torZ/nadR/nuoH/glmM	70
Metabolism	Biosynthesis of other secondary metabolites	Monobactam biosynthesis	thrA	1	metL/rfbB/thrA	3
Metabolism	Amino acid metabolism	Lysine biosynthesis	thrA	1	metL/thrA	2
Metabolism	Metabolism of cofactors and vitamins	Nicotinate and nicotinamide metabolism	nadR	1	ribB/ybjI/fabF/dxs/nadR	5
Metabolism	Amino acid metabolism	Cysteine and methionine metabolism	thrA	1	metL/thrA	2
Genetic Information Processing	Translation	Ribosome	rplF/rpsC	2	rplF/rpsC	2
Metabolism	Lipid metabolism	Fatty acid biosynthesis	fabF	1	fabF/plsX/garK	3
Metabolism	Metabolism of cofactors and vitamins	Biotin metabolism	fabF	1	ribB/ybjI/fabF/dxs/nadR	5
Metabolism	Global and overview maps	Metabolic pathways	prpD/gshA/dapD/narZ/gudD/pgm/astD/ribA/fucK/rfbB/purK/kdsB/fabF/sseA/ilvG/deoA/gatD/speG/narG/deoC/phnJ/fabH/prpC/gpmB/cpsG/allB/sucC/trpD/fucI/xylA/pykF/metG/metE/lacZ/chiA/adk/pldA/malZ/cysG/nagA/treC/malS/pta/speF/atpC/gabD/xylB/cyoA/carA/glmS/aceE/spoT/nadD/ybdK/gltB/torZ/nadR/nuoH/glmM	59	pykF/metL/prkB/allC/garK/torC/hemB/ygjG/ldcC/zwf/cysQ/aldA/prpD/gshA/dapD/narZ/gudD/pgm/astD/ribA/fucK/rfbB/purK/kdsB/fabF/sseA/ilvG/deoA/gatD/speG/narG/deoC/phnJ/fabH/prpC/gpmB/cpsG/allB/sucC/trpD/fucI/xylA/metG/metE/lacZ/chiA/adk/pldA/malZ/cysG/nagA/treC/malS/pta/speF/atpC/gabD/xylB/cyoA/carA/glmS/aceE/spoT/nadD/ybdK/gltB/torZ/nadR/nuoH/glmM	70
Metabolism	Glycan biosynthesis and metabolism	Amino sugar and nucleotide sugar metabolism	cpsG/glmS/pgm/nagE/nagA/glmM/chiA	7	cpsG/glmS/pgm/nagE/nagA/glmM/chiA	7
Metabolism	Metabolism of other amino acids	Selenocompound metabolism	ygfK/ynfE/metG/metE	4	ygfK/ynfE/metG/metE	4
Metabolism	Carbohydrate metabolism	Starch and sucrose metabolism	treC/celF/pgm/malZ/malS	5	pykF/treC/celF/pgm/malZ/malS	6
Metabolism	Energy metabolism	Nitrogen metabolism	narG/gltB/narK/narZ	4	narG/gltB/narK/narZ	4

### Sheet: NNS-gene (10-20k)
Class I	Class II	Class III	Class III genes	Class III gene count	Class II genes	Class II gene count
Metabolism	Lipid metabolism	Glycerolipid metabolism	dhaM	1	dhaM/plsX/plsB/glxK/eutA	5
Genetic Information Processing	Folding, sorting and degradation	RNA degradation	pcnB	1	pcnB	1
Environmental Information Processing	Signal transduction	Two-component system	gltI/arcB	2	gltI/arcB/frdC/narZ/cpxR/glnD/motA/tar/ampC/narW/citT/phoB/tolC/narG/kdpB/citF/pstS/envZ/cusR/tap/rcsC/fdnG/citC/cheR/glnG/evgS/flhC/cusC/phoR/csrA/torR/atoC/citG	33
Metabolism	Metabolism of cofactors and vitamins	Nicotinate and nicotinamide metabolism	nadR	1	nadR/metH/metF/menE/entC/ubiH	6
Metabolism	Metabolism of other amino acids	Cyanoamino acid metabolism	ansA/glyA	2	ansA/glyA/ynfF/metH/xdhD/malY	6
Metabolism	Global and overview maps	Degradation of aromatic compounds	mhpB/hpaD/hpaB	3	mhpB/hpaD/hpaB/ppc/nrfA/frdC/phnP/aspC/hisH/thrA/ttdA/menD/hemE/proB/hcp/ppx/guaC/malX/fucO/murC/gmd/folD/add/adhE/metE/katE/agaE/cysE/mobA/ubiH/pyrG/ribF/tnaA/hemB/yahI/betB/ispF/gltB/nuoM/entC/entB/aceF/eutG/gpsA/plsB/argA/menE/metH/gltA/narZ/hisF/yfaU/aspA/hisC/dhaK/dacA/dacC/aldB/pgk/ydiF/tdcD/purC/aroH/aroB/aroC/lldD/accC/napA/rhaB/purK/sgbU/menF/rspB/fabH/appA/galT/murI/dgoK/gshB/aceB/feaB/…	176
Human Diseases	Drug resistance: antimicrobial	Cationic antimicrobial peptide (CAMP) resistance	phoQ/cpxA/sapA	3	phoQ/cpxA/sapA/tolC/amiC/sapC	6
Metabolism	Lipid metabolism	Glycerolipid metabolism	plsX	1	dhaM/plsX/plsB/glxK/eutA	5
Metabolism	Metabolism of cofactors and vitamins	Nicotinate and nicotinamide metabolism	nadR	1	nadR/metH/metF/menE/entC/ubiH	6
Metabolism	Global and overview maps	Metabolic pathways	ppc/nrfA/frdC/phnP/aspC/hisH/thrA/ttdA/menD/hemE/proB/hcp/ppx/guaC/malX/fucO/murC/hpaB/gmd/folD/add/adhE/metE/katE/agaE/cysE/mobA/ubiH/pyrG/ribF/tnaA/hemB/yahI/betB/ispF/gltB/nuoM	37	mhpB/hpaD/hpaB/ppc/nrfA/frdC/phnP/aspC/hisH/thrA/ttdA/menD/hemE/proB/hcp/ppx/guaC/malX/fucO/murC/gmd/folD/add/adhE/metE/katE/agaE/cysE/mobA/ubiH/pyrG/ribF/tnaA/hemB/yahI/betB/ispF/gltB/nuoM/entC/entB/aceF/eutG/gpsA/plsB/argA/menE/metH/gltA/narZ/hisF/yfaU/aspA/hisC/dhaK/dacA/dacC/aldB/pgk/ydiF/tdcD/purC/aroH/aroB/aroC/lldD/accC/napA/rhaB/purK/sgbU/menF/rspB/fabH/appA/galT/murI/dgoK/gshB/aceB/feaB/…	176
Metabolism	Energy metabolism	Nitrogen metabolism	hcp/nrfA/gltB/yahI	4	hcp/nrfA/gltB/yahI/narZ/frdC/appC/frdA/nuoF/nuoG/cydA/nuoN/nuoL/ppc/ackA/yeiG/serB/serC/torY	19
Metabolism	Global and overview maps	Biosynthesis of secondary metabolites	gltB/ubiH/aspC/hemB/frdC/hisH/thrA/cysE/adhE/metE/menD/ispF/hemE/katE/ribF	15	mhpB/hpaD/hpaB/ppc/nrfA/frdC/phnP/aspC/hisH/thrA/ttdA/menD/hemE/proB/hcp/ppx/guaC/malX/fucO/murC/gmd/folD/add/adhE/metE/katE/agaE/cysE/mobA/ubiH/pyrG/ribF/tnaA/hemB/yahI/betB/ispF/gltB/nuoM/entC/entB/aceF/eutG/gpsA/plsB/argA/menE/metH/gltA/narZ/hisF/yfaU/aspA/hisC/dhaK/dacA/dacC/aldB/pgk/ydiF/tdcD/purC/aroH/aroB/aroC/lldD/accC/napA/rhaB/purK/sgbU/menF/rspB/fabH/appA/galT/murI/dgoK/gshB/aceB/feaB/…	176
Metabolism	Amino acid metabolism	Cysteine and methionine metabolism	cysE/aspC/metE/thrA	4	cysE/aspC/metE/thrA/hpaB/adhE/tnaA/katE/hisC/trpE/aroB/aroC/aroF/aroH/ygjG	15
Metabolism	Amino acid metabolism	Tyrosine metabolism	hpaB/adhE/aspC	3	cysE/aspC/metE/thrA/hpaB/adhE/tnaA/katE/hisC/trpE/aroB/aroC/aroF/aroH/ygjG	15
Metabolism	Global and overview maps	Microbial metabolism in diverse environments	ppc/nrfA/gltB/hemB/fucO/frdC/hpaB/yahI/folD/adhE/thrA/cysE	12	mhpB/hpaD/hpaB/ppc/nrfA/frdC/phnP/aspC/hisH/thrA/ttdA/menD/hemE/proB/hcp/ppx/guaC/malX/fucO/murC/gmd/folD/add/adhE/metE/katE/agaE/cysE/mobA/ubiH/pyrG/ribF/tnaA/hemB/yahI/betB/ispF/gltB/nuoM/entC/entB/aceF/eutG/gpsA/plsB/argA/menE/metH/gltA/narZ/hisF/yfaU/aspA/hisC/dhaK/dacA/dacC/aldB/pgk/ydiF/tdcD/purC/aroH/aroB/aroC/lldD/accC/napA/rhaB/purK/sgbU/menF/rspB/fabH/appA/galT/murI/dgoK/gshB/aceB/feaB/…	176
Metabolism	Global and overview maps	Biosynthesis of amino acids	aspC/cysE/hisH/thrA/metE/gltB/proB	7	mhpB/hpaD/hpaB/ppc/nrfA/frdC/phnP/aspC/hisH/thrA/ttdA/menD/hemE/proB/hcp/ppx/guaC/malX/fucO/murC/gmd/folD/add/adhE/metE/katE/agaE/cysE/mobA/ubiH/pyrG/ribF/tnaA/hemB/yahI/betB/ispF/gltB/nuoM/entC/entB/aceF/eutG/gpsA/plsB/argA/menE/metH/gltA/narZ/hisF/yfaU/aspA/hisC/dhaK/dacA/dacC/aldB/pgk/ydiF/tdcD/purC/aroH/aroB/aroC/lldD/accC/napA/rhaB/purK/sgbU/menF/rspB/fabH/appA/galT/murI/dgoK/gshB/aceB/feaB/…	176
Metabolism	Amino acid metabolism	Tryptophan metabolism	tnaA/katE	2	cysE/aspC/metE/thrA/hpaB/adhE/tnaA/katE/hisC/trpE/aroB/aroC/aroF/aroH/ygjG	15
Genetic Information Processing	Replication and repair	Homologous recombination	recJ/recB/dnaE	3	recJ/recB/dnaE/rnhA/dnaN/recO/ligA/uvrA/uvrB	9
Metabolism	Global and overview maps	Carbon metabolism	ppc/cysE/frdC/yahI/folD/katE	6	mhpB/hpaD/hpaB/ppc/nrfA/frdC/phnP/aspC/hisH/thrA/ttdA/menD/hemE/proB/hcp/ppx/guaC/malX/fucO/murC/gmd/folD/add/adhE/metE/katE/agaE/cysE/mobA/ubiH/pyrG/ribF/tnaA/hemB/yahI/betB/ispF/gltB/nuoM/entC/entB/aceF/eutG/gpsA/plsB/argA/menE/metH/gltA/narZ/hisF/yfaU/aspA/hisC/dhaK/dacA/dacC/aldB/pgk/ydiF/tdcD/purC/aroH/aroB/aroC/lldD/accC/napA/rhaB/purK/sgbU/menF/rspB/fabH/appA/galT/murI/dgoK/gshB/aceB/feaB/…	176
Metabolism	Metabolism of terpenoids and polyketides	Biosynthesis of siderophore group nonribosomal peptides	entC/entB	2	entC/entB	2
Metabolism	Global and overview maps	Biosynthesis of secondary metabolites	entC/entB/aceF/eutG/thrA/gpsA/plsB/argA/menE/metH	10	mhpB/hpaD/hpaB/ppc/nrfA/frdC/phnP/aspC/hisH/thrA/ttdA/menD/hemE/proB/hcp/ppx/guaC/malX/fucO/murC/gmd/folD/add/adhE/metE/katE/agaE/cysE/mobA/ubiH/pyrG/ribF/tnaA/hemB/yahI/betB/ispF/gltB/nuoM/entC/entB/aceF/eutG/gpsA/plsB/argA/menE/metH/gltA/narZ/hisF/yfaU/aspA/hisC/dhaK/dacA/dacC/aldB/pgk/ydiF/tdcD/purC/aroH/aroB/aroC/lldD/accC/napA/rhaB/purK/sgbU/menF/rspB/fabH/appA/galT/murI/dgoK/gshB/aceB/feaB/…	176
Metabolism	Lipid metabolism	Glycerolipid metabolism	plsB/glxK	2	dhaM/plsX/plsB/glxK/eutA	5
Metabolism	Metabolism of cofactors and vitamins	One carbon pool by folate	metH/metF	2	nadR/metH/metF/menE/entC/ubiH	6
Metabolism	Metabolism of other amino acids	Selenocompound metabolism	ynfF/metH	2	ansA/glyA/ynfF/metH/xdhD/malY	6
Metabolism	Carbohydrate metabolism	Ascorbate and aldarate metabolism	lyxK/garD	2	lyxK/garD/gltA/frdC/sucA/sdhB/aceF/aceE/uxaA/kduI/uxuB/gcvP/acnB/gcl/glxR/ttdB/glcD/glcF/glcB/bglA/otsA/treF/glgP/glgX/pgi	25
Genetic Information Processing	Replication and repair	DNA replication	rnhA/dnaN	2	recJ/recB/dnaE/rnhA/dnaN/recO/ligA/uvrA/uvrB	9
Metabolism	Metabolism of cofactors and vitamins	Ubiquinone and other terpenoid-quinone biosynthesis	menE/entC	2	nadR/metH/metF/menE/entC/ubiH	6
Metabolism	Carbohydrate metabolism	Citrate cycle (TCA cycle)	gltA/frdC	2	lyxK/garD/gltA/frdC/sucA/sdhB/aceF/aceE/uxaA/kduI/uxuB/gcvP/acnB/gcl/glxR/ttdB/glcD/glcF/glcB/bglA/otsA/treF/glgP/glgX/pgi	25
Metabolism	Global and overview maps	Microbial metabolism in diverse environments	gltA/frdC/narZ	3	mhpB/hpaD/hpaB/ppc/nrfA/frdC/phnP/aspC/hisH/thrA/ttdA/menD/hemE/proB/hcp/ppx/guaC/malX/fucO/murC/gmd/folD/add/adhE/metE/katE/agaE/cysE/mobA/ubiH/pyrG/ribF/tnaA/hemB/yahI/betB/ispF/gltB/nuoM/entC/entB/aceF/eutG/gpsA/plsB/argA/menE/metH/gltA/narZ/hisF/yfaU/aspA/hisC/dhaK/dacA/dacC/aldB/pgk/ydiF/tdcD/purC/aroH/aroB/aroC/lldD/accC/napA/rhaB/purK/sgbU/menF/rspB/fabH/appA/galT/murI/dgoK/gshB/aceB/feaB/…	176
Metabolism	Global and overview maps	Carbon metabolism	gltA/frdC	2	mhpB/hpaD/hpaB/ppc/nrfA/frdC/phnP/aspC/hisH/thrA/ttdA/menD/hemE/proB/hcp/ppx/guaC/malX/fucO/murC/gmd/folD/add/adhE/metE/katE/agaE/cysE/mobA/ubiH/pyrG/ribF/tnaA/hemB/yahI/betB/ispF/gltB/nuoM/entC/entB/aceF/eutG/gpsA/plsB/argA/menE/metH/gltA/narZ/hisF/yfaU/aspA/hisC/dhaK/dacA/dacC/aldB/pgk/ydiF/tdcD/purC/aroH/aroB/aroC/lldD/accC/napA/rhaB/purK/sgbU/menF/rspB/fabH/appA/galT/murI/dgoK/gshB/aceB/feaB/…	176
Environmental Information Processing	Signal transduction	Two-component system	frdC/narZ	2	gltI/arcB/frdC/narZ/cpxR/glnD/motA/tar/ampC/narW/citT/phoB/tolC/narG/kdpB/citF/pstS/envZ/cusR/tap/rcsC/fdnG/citC/cheR/glnG/evgS/flhC/cusC/phoR/csrA/torR/atoC/citG	33
Metabolism	Energy metabolism	Nitrogen metabolism	narZ	1	hcp/nrfA/gltB/yahI/narZ/frdC/appC/frdA/nuoF/nuoG/cydA/nuoN/nuoL/ppc/ackA/yeiG/serB/serC/torY	19
Metabolism	Global and overview maps	2-Oxocarboxylic acid metabolism	gltA	1	mhpB/hpaD/hpaB/ppc/nrfA/frdC/phnP/aspC/hisH/thrA/ttdA/menD/hemE/proB/hcp/ppx/guaC/malX/fucO/murC/gmd/folD/add/adhE/metE/katE/agaE/cysE/mobA/ubiH/pyrG/ribF/tnaA/hemB/yahI/betB/ispF/gltB/nuoM/entC/entB/aceF/eutG/gpsA/plsB/argA/menE/metH/gltA/narZ/hisF/yfaU/aspA/hisC/dhaK/dacA/dacC/aldB/pgk/ydiF/tdcD/purC/aroH/aroB/aroC/lldD/accC/napA/rhaB/purK/sgbU/menF/rspB/fabH/appA/galT/murI/dgoK/gshB/aceB/feaB/…	176
Genetic Information Processing	Replication and repair	Homologous recombination	recO	1	recJ/recB/dnaE/rnhA/dnaN/recO/ligA/uvrA/uvrB	9
Metabolism	Carbohydrate metabolism	Butanoate metabolism	frdC	1	lyxK/garD/gltA/frdC/sucA/sdhB/aceF/aceE/uxaA/kduI/uxuB/gcvP/acnB/gcl/glxR/ttdB/glcD/glcF/glcB/bglA/otsA/treF/glgP/glgX/pgi	25
Metabolism	Global and overview maps	Biosynthesis of secondary metabolites	gltA/frdC	2	mhpB/hpaD/hpaB/ppc/nrfA/frdC/phnP/aspC/hisH/thrA/ttdA/menD/hemE/proB/hcp/ppx/guaC/malX/fucO/murC/gmd/folD/add/adhE/metE/katE/agaE/cysE/mobA/ubiH/pyrG/ribF/tnaA/hemB/yahI/betB/ispF/gltB/nuoM/entC/entB/aceF/eutG/gpsA/plsB/argA/menE/metH/gltA/narZ/hisF/yfaU/aspA/hisC/dhaK/dacA/dacC/aldB/pgk/ydiF/tdcD/purC/aroH/aroB/aroC/lldD/accC/napA/rhaB/purK/sgbU/menF/rspB/fabH/appA/galT/murI/dgoK/gshB/aceB/feaB/…	176
Metabolism	Energy metabolism	Oxidative phosphorylation	frdC	1	hcp/nrfA/gltB/yahI/narZ/frdC/appC/frdA/nuoF/nuoG/cydA/nuoN/nuoL/ppc/ackA/yeiG/serB/serC/torY	19
Metabolism	Carbohydrate metabolism	Glyoxylate and dicarboxylate metabolism	gltA	1	lyxK/garD/gltA/frdC/sucA/sdhB/aceF/aceE/uxaA/kduI/uxuB/gcvP/acnB/gcl/glxR/ttdB/glcD/glcF/glcB/bglA/otsA/treF/glgP/glgX/pgi	25
Metabolism	Amino acid metabolism	Phenylalanine, tyrosine and tryptophan biosynthesis	hisC/trpE/aroB/aroC/aroF/aroH	6	cysE/aspC/metE/thrA/hpaB/adhE/tnaA/katE/hisC/trpE/aroB/aroC/aroF/aroH/ygjG	15
Metabolism	Global and overview maps	Metabolic pathways	hisF/yfaU/aspA/hisC/dhaK/dacA/dacC/aldB/pgk/ydiF/tdcD/purC/aroH/aroB/aroC/lldD/accC/napA/rhaB/purK/sgbU/menF/rspB/fabH/appA/galT/murI/dgoK/gshB/aceB/feaB/murC/nagZ/ulaA/cmtB/gmd/fadA/wecC/adhE/chiA/adk/metL/tdk/agaB/tpiA/leuC/uxuB/agaD/manY/relA/pssA/frdA/hcaB/serA/ilvG/bisC/gltX/trpE/yiaY/nadA/lpxC/gudD/fabG/glgB/argE/aroF/nuoF/nuoG/pta/arcC/uxaB/carA/nuoN/nuoL/bioA/dmsA	76	mhpB/hpaD/hpaB/ppc/nrfA/frdC/phnP/aspC/hisH/thrA/ttdA/menD/hemE/proB/hcp/ppx/guaC/malX/fucO/murC/gmd/folD/add/adhE/metE/katE/agaE/cysE/mobA/ubiH/pyrG/ribF/tnaA/hemB/yahI/betB/ispF/gltB/nuoM/entC/entB/aceF/eutG/gpsA/plsB/argA/menE/metH/gltA/narZ/hisF/yfaU/aspA/hisC/dhaK/dacA/dacC/aldB/pgk/ydiF/tdcD/purC/aroH/aroB/aroC/lldD/accC/napA/rhaB/purK/sgbU/menF/rspB/fabH/appA/galT/murI/dgoK/gshB/aceB/feaB/…	176
Metabolism	Global and overview maps	Biosynthesis of secondary metabolites	hisF/hisC/glgB/purC/aroH/aroB/aroC/aroF/purK/menF/aldB/entB/aceB/accC/trpE/adhE/adk/metL/tpiA/leuC/pssA/pgk/ilvG/gltX/yiaY/fadA/glpA/glpC/frdA/argE	30	mhpB/hpaD/hpaB/ppc/nrfA/frdC/phnP/aspC/hisH/thrA/ttdA/menD/hemE/proB/hcp/ppx/guaC/malX/fucO/murC/gmd/folD/add/adhE/metE/katE/agaE/cysE/mobA/ubiH/pyrG/ribF/tnaA/hemB/yahI/betB/ispF/gltB/nuoM/entC/entB/aceF/eutG/gpsA/plsB/argA/menE/metH/gltA/narZ/hisF/yfaU/aspA/hisC/dhaK/dacA/dacC/aldB/pgk/ydiF/tdcD/purC/aroH/aroB/aroC/lldD/accC/napA/rhaB/purK/sgbU/menF/rspB/fabH/appA/galT/murI/dgoK/gshB/aceB/feaB/…	176
Genetic Information Processing	Replication and repair	Nucleotide excision repair	ligA/uvrA/uvrB	3	recJ/recB/dnaE/rnhA/dnaN/recO/ligA/uvrA/uvrB	9
Metabolism	Energy metabolism	Oxidative phosphorylation	appC/frdA/nuoF/nuoG/cydA/nuoN/nuoL	7	hcp/nrfA/gltB/yahI/narZ/frdC/appC/frdA/nuoF/nuoG/cydA/nuoN/nuoL/ppc/ackA/yeiG/serB/serC/torY	19
Metabolism	Global and overview maps	Biosynthesis of amino acids	hisF/leuC/hisC/tpiA/pgk/trpE/aroB/aroC/aroF/serA/aroH/ilvG/argE/metL	14	mhpB/hpaD/hpaB/ppc/nrfA/frdC/phnP/aspC/hisH/thrA/ttdA/menD/hemE/proB/hcp/ppx/guaC/malX/fucO/murC/gmd/folD/add/adhE/metE/katE/agaE/cysE/mobA/ubiH/pyrG/ribF/tnaA/hemB/yahI/betB/ispF/gltB/nuoM/entC/entB/aceF/eutG/gpsA/plsB/argA/menE/metH/gltA/narZ/hisF/yfaU/aspA/hisC/dhaK/dacA/dacC/aldB/pgk/ydiF/tdcD/purC/aroH/aroB/aroC/lldD/accC/napA/rhaB/purK/sgbU/menF/rspB/fabH/appA/galT/murI/dgoK/gshB/aceB/feaB/…	176
Environmental Information Processing	Membrane transport	Phosphotransferase system (PTS)	agaB/agaD/ptsP/ulaA/cmtB/bglF/manY	7	agaB/agaD/ptsP/ulaA/cmtB/bglF/manY	7
Environmental Information Processing	Signal transduction	Two-component system	cpxR/glnD	2	gltI/arcB/frdC/narZ/cpxR/glnD/motA/tar/ampC/narW/citT/phoB/tolC/narG/kdpB/citF/pstS/envZ/cusR/tap/rcsC/fdnG/citC/cheR/glnG/evgS/flhC/cusC/phoR/csrA/torR/atoC/citG	33
Metabolism	Metabolism of cofactors and vitamins	Ubiquinone and other terpenoid-quinone biosynthesis	ubiH	1	nadR/metH/metF/menE/entC/ubiH	6
Metabolism	Carbohydrate metabolism	Citrate cycle (TCA cycle)	sucA/sdhB/aceF/aceE	4	lyxK/garD/gltA/frdC/sucA/sdhB/aceF/aceE/uxaA/kduI/uxuB/gcvP/acnB/gcl/glxR/ttdB/glcD/glcF/glcB/bglA/otsA/treF/glgP/glgX/pgi	25
Metabolism	Global and overview maps	Biosynthesis of secondary metabolites	surE/gcd/malY/gcvP/cysG/pgm/aceF/aceE/thrA/sucA/glpC/purK/ansA/menF/sdhB/asnB/ubiC/ybjI	18	mhpB/hpaD/hpaB/ppc/nrfA/frdC/phnP/aspC/hisH/thrA/ttdA/menD/hemE/proB/hcp/ppx/guaC/malX/fucO/murC/gmd/folD/add/adhE/metE/katE/agaE/cysE/mobA/ubiH/pyrG/ribF/tnaA/hemB/yahI/betB/ispF/gltB/nuoM/entC/entB/aceF/eutG/gpsA/plsB/argA/menE/metH/gltA/narZ/hisF/yfaU/aspA/hisC/dhaK/dacA/dacC/aldB/pgk/ydiF/tdcD/purC/aroH/aroB/aroC/lldD/accC/napA/rhaB/purK/sgbU/menF/rspB/fabH/appA/galT/murI/dgoK/gshB/aceB/feaB/…	176
Environmental Information Processing	Signal transduction	Two-component system	motA/tar/ampC/narW/citT/glnD/phoB/tolC/narG/kdpB/citF	11	gltI/arcB/frdC/narZ/cpxR/glnD/motA/tar/ampC/narW/citT/phoB/tolC/narG/kdpB/citF/pstS/envZ/cusR/tap/rcsC/fdnG/citC/cheR/glnG/evgS/flhC/cusC/phoR/csrA/torR/atoC/citG	33
Metabolism	Metabolism of other amino acids	Selenocompound metabolism	ynfF/xdhD/malY	3	ansA/glyA/ynfF/metH/xdhD/malY	6
Metabolism	Carbohydrate metabolism	Pentose and glucuronate interconversions	uxaA/lyxK/kduI/uxuB	4	lyxK/garD/gltA/frdC/sucA/sdhB/aceF/aceE/uxaA/kduI/uxuB/gcvP/acnB/gcl/glxR/ttdB/glcD/glcF/glcB/bglA/otsA/treF/glgP/glgX/pgi	25
Cellular Processes	Cell motility	Bacterial chemotaxis	motA/cheZ/tar	3	motA/cheZ/tar/dppA/cheR/tap	6
Metabolism	Global and overview maps	Metabolic pathways	cobT/kduI/edd/nanA/pgm/astD/pncB/aceF/aceE/nirB/purK/menF/sdhB/narG/lyxK/fabB/gcd/feaB/hpaB/murF/fucI/uxuB/malY/gcvP/cysG/surE/dgt/ansA/thrA/asnB/ubiC/ybjI/lpxK/eutB/spoT/eutE/sucA/betB/upp/uxaA/nuoL	41	mhpB/hpaD/hpaB/ppc/nrfA/frdC/phnP/aspC/hisH/thrA/ttdA/menD/hemE/proB/hcp/ppx/guaC/malX/fucO/murC/gmd/folD/add/adhE/metE/katE/agaE/cysE/mobA/ubiH/pyrG/ribF/tnaA/hemB/yahI/betB/ispF/gltB/nuoM/entC/entB/aceF/eutG/gpsA/plsB/argA/menE/metH/gltA/narZ/hisF/yfaU/aspA/hisC/dhaK/dacA/dacC/aldB/pgk/ydiF/tdcD/purC/aroH/aroB/aroC/lldD/accC/napA/rhaB/purK/sgbU/menF/rspB/fabH/appA/galT/murI/dgoK/gshB/aceB/feaB/…	176
Human Diseases	Drug resistance: antimicrobial	Cationic antimicrobial peptide (CAMP) resistance	tolC/sapA/amiC/sapC	4	phoQ/cpxA/sapA/tolC/amiC/sapC	6
Metabolism	Amino acid metabolism	Lysine degradation	ygjG	1	cysE/aspC/metE/thrA/hpaB/adhE/tnaA/katE/hisC/trpE/aroB/aroC/aroF/aroH/ygjG	15
Metabolism	Amino acid metabolism	Arginine and proline metabolism	ygjG	1	cysE/aspC/metE/thrA/hpaB/adhE/tnaA/katE/hisC/trpE/aroB/aroC/aroF/aroH/ygjG	15
Metabolism	Lipid metabolism	Glycerophospholipid metabolism	plsB/eutA	2	dhaM/plsX/plsB/glxK/eutA	5
Environmental Information Processing	Signal transduction	Two-component system	pstS/envZ/cusR/tap/tar/rcsC/fdnG/citC/cheR/glnG/evgS/flhC/cusC/phoR/csrA/torR/tolC/atoC/kdpB/citG	20	gltI/arcB/frdC/narZ/cpxR/glnD/motA/tar/ampC/narW/citT/phoB/tolC/narG/kdpB/citF/pstS/envZ/cusR/tap/rcsC/fdnG/citC/cheR/glnG/evgS/flhC/cusC/phoR/csrA/torR/atoC/citG	33
Metabolism	Carbohydrate metabolism	Glyoxylate and dicarboxylate metabolism	gcvP/acnB/gcl/glxR/ttdB/glcD/glcF/glcB	8	lyxK/garD/gltA/frdC/sucA/sdhB/aceF/aceE/uxaA/kduI/uxuB/gcvP/acnB/gcl/glxR/ttdB/glcD/glcF/glcB/bglA/otsA/treF/glgP/glgX/pgi	25
Metabolism	Global and overview maps	Microbial metabolism in diverse environments	ppc/yfaU/ybiW/yeiG/acnB/thrA/torY/hpaI/hpaE/ulaA/cadA/adhE/ackA/hcaE/serB/serC/pgi/nfsA/hyaA/hemC/eutG/mhpB/glcD/glcF/dgoD/glcB	26	mhpB/hpaD/hpaB/ppc/nrfA/frdC/phnP/aspC/hisH/thrA/ttdA/menD/hemE/proB/hcp/ppx/guaC/malX/fucO/murC/gmd/folD/add/adhE/metE/katE/agaE/cysE/mobA/ubiH/pyrG/ribF/tnaA/hemB/yahI/betB/ispF/gltB/nuoM/entC/entB/aceF/eutG/gpsA/plsB/argA/menE/metH/gltA/narZ/hisF/yfaU/aspA/hisC/dhaK/dacA/dacC/aldB/pgk/ydiF/tdcD/purC/aroH/aroB/aroC/lldD/accC/napA/rhaB/purK/sgbU/menF/rspB/fabH/appA/galT/murI/dgoK/gshB/aceB/feaB/…	176
Metabolism	Energy metabolism	Methane metabolism	ppc/ackA/yeiG/serB/serC/torY	6	hcp/nrfA/gltB/yahI/narZ/frdC/appC/frdA/nuoF/nuoG/cydA/nuoN/nuoL/ppc/ackA/yeiG/serB/serC/torY	19
Cellular Processes	Cellular community - eukaryotes	Biofilm formation - Escherichia coli	rpoS/envZ/rcsC/oxyR/flhC/glgP/csrA	7	rpoS/envZ/rcsC/oxyR/flhC/glgP/csrA	7
Metabolism	Carbohydrate metabolism	Starch and sucrose metabolism	bglA/otsA/treF/glgP/glgX/pgi	6	lyxK/garD/gltA/frdC/sucA/sdhB/aceF/aceE/uxaA/kduI/uxuB/gcvP/acnB/gcl/glxR/ttdB/glcD/glcF/glcB/bglA/otsA/treF/glgP/glgX/pgi	25
Cellular Processes	Cell motility	Bacterial chemotaxis	dppA/cheR/tap/tar	4	motA/cheZ/tar/dppA/cheR/tap	6

### Sheet: NNS-gene (20-30k)
Class I	Class II	Class III	Class III genes	Class III gene count	Class II genes	Class II gene count
Metabolism	Lipid metabolism	Glycerophospholipid metabolism	ynbB/cdh/aas/glpC	4	ynbB/cdh/aas/glpC/fadE	5
Genetic Information Processing	Replication and repair	Nucleotide excision repair	uvrC/polA	2	uvrC/polA/recF/uvrD/mfd/uvrB/dnaQ/mutS/mutL	9
Metabolism	Energy metabolism	Nitrogen metabolism	cynT/narG/napA	3	cynT/narG/napA	3
Metabolism	Nucleotide metabolism	Pyrimidine metabolism	yjjG/pyrF/pyrC/pyrB	4	yjjG/pyrF/pyrC/pyrB	4
Metabolism	Amino acid metabolism	Cysteine and methionine metabolism	cysE/metH/thrA	3	cysE/metH/thrA/dapE/murF/ilvE/ilvG/astC/proA/yqeF/katG/ygjG/aroG	13
Metabolism	Global and overview maps	Biosynthesis of amino acids	dapE/ltaE/ilvE/ilvG/asnB/proA	6	dapE/ltaE/ilvE/ilvG/asnB/proA/glpX/glpA/glpC/purD/ispF/fadE	12
Metabolism	Global and overview maps	Biosynthesis of secondary metabolites	glpX/ltaE/glpA/glpC/purD/ilvE/ilvG/asnB/ispF/proA	10	dapE/ltaE/ilvE/ilvG/asnB/proA/glpX/glpA/glpC/purD/ispF/fadE	12
Metabolism	Amino acid metabolism	Lysine biosynthesis	dapE/murF	2	cysE/metH/thrA/dapE/murF/ilvE/ilvG/astC/proA/yqeF/katG/ygjG/aroG	13
Metabolism	Amino acid metabolism	Valine, leucine and isoleucine biosynthesis	ilvE/ilvG	2	cysE/metH/thrA/dapE/murF/ilvE/ilvG/astC/proA/yqeF/katG/ygjG/aroG	13
Metabolism	Metabolism of cofactors and vitamins	Pantothenate and CoA biosynthesis	ilvE/ilvG	2	ilvE/ilvG/bioB/bioC	4
Metabolism	Amino acid metabolism	Arginine and proline metabolism	astC/proA	2	cysE/metH/thrA/dapE/murF/ilvE/ilvG/astC/proA/yqeF/katG/ygjG/aroG	13
Metabolism	Lipid metabolism	Fatty acid degradation	fadE	1	ynbB/cdh/aas/glpC/fadE	5
Metabolism	Global and overview maps	Fatty acid metabolism	fadE	1	dapE/ltaE/ilvE/ilvG/asnB/proA/glpX/glpA/glpC/purD/ispF/fadE	12
Metabolism	Amino acid metabolism	Tryptophan metabolism	yqeF/katG	2	cysE/metH/thrA/dapE/murF/ilvE/ilvG/astC/proA/yqeF/katG/ygjG/aroG	13
Metabolism	Metabolism of cofactors and vitamins	Biotin metabolism	bioB/bioC	2	ilvE/ilvG/bioB/bioC	4
Metabolism	Amino acid metabolism	Lysine degradation	ygjG	1	cysE/metH/thrA/dapE/murF/ilvE/ilvG/astC/proA/yqeF/katG/ygjG/aroG	13
Cellular Processes	Cell motility	Flagellar assembly	flhA	1	flhA/malE	2
Metabolism	Amino acid metabolism	Arginine and proline metabolism	ygjG	1	cysE/metH/thrA/dapE/murF/ilvE/ilvG/astC/proA/yqeF/katG/ygjG/aroG	13
Metabolism	Carbohydrate metabolism	Fructose and mannose metabolism	manY	1	manY/pflB/kduD/treA/bglX/galF/bglB/malP	8
Metabolism	Glycan biosynthesis and metabolism	Amino sugar and nucleotide sugar metabolism	manY	1	manY/gmhB	2
Environmental Information Processing	Membrane transport	Phosphotransferase system (PTS)	manY	1	manY	1
Genetic Information Processing	Replication and repair	Homologous recombination	recF	1	uvrC/polA/recF/uvrD/mfd/uvrB/dnaQ/mutS/mutL	9
Metabolism	Glycan biosynthesis and metabolism	Lipopolysaccharide biosynthesis	gmhB	1	manY/gmhB	2
Metabolism	Carbohydrate metabolism	Butanoate metabolism	pflB	1	manY/pflB/kduD/treA/bglX/galF/bglB/malP	8
Metabolism	Carbohydrate metabolism	Propanoate metabolism	pflB	1	manY/pflB/kduD/treA/bglX/galF/bglB/malP	8
Metabolism	Amino acid metabolism	Phenylalanine, tyrosine and tryptophan biosynthesis	aroG	1	cysE/metH/thrA/dapE/murF/ilvE/ilvG/astC/proA/yqeF/katG/ygjG/aroG	13
Metabolism	Carbohydrate metabolism	Pentose and glucuronate interconversions	kduD	1	manY/pflB/kduD/treA/bglX/galF/bglB/malP	8
Cellular Processes	Cellular community - eukaryotes	Quorum sensing	aroG	1	aroG	1
Genetic Information Processing	Folding, sorting and degradation	RNA degradation	hfq/rne	2	hfq/rne	2
Metabolism	Biosynthesis of other secondary metabolites	Monobactam biosynthesis	thrA	1	thrA	1
Metabolism	Amino acid metabolism	Lysine biosynthesis	thrA	1	cysE/metH/thrA/dapE/murF/ilvE/ilvG/astC/proA/yqeF/katG/ygjG/aroG	13
Cellular Processes	Cell motility	Bacterial chemotaxis	malE	1	flhA/malE	2
Metabolism	Amino acid metabolism	Cysteine and methionine metabolism	thrA	1	cysE/metH/thrA/dapE/murF/ilvE/ilvG/astC/proA/yqeF/katG/ygjG/aroG	13
Genetic Information Processing	Replication and repair	Nucleotide excision repair	uvrD/mfd/uvrB	3	uvrC/polA/recF/uvrD/mfd/uvrB/dnaQ/mutS/mutL	9
Genetic Information Processing	Replication and repair	Mismatch repair	dnaQ/mutS/uvrD/mutL	4	uvrC/polA/recF/uvrD/mfd/uvrB/dnaQ/mutS/mutL	9
Metabolism	Carbohydrate metabolism	Starch and sucrose metabolism	treA/bglX/galF/bglB/malP	5	manY/pflB/kduD/treA/bglX/galF/bglB/malP	8

### Sheet: NNS-gene (30-40k)
Class I	Class II	Class III	Class III genes	Class III gene count	Class II genes	Class II gene count
Metabolism	Global and overview maps	Biosynthesis of secondary metabolites	entC/gpmA/lysA/aceA/pssA/pheA/aceE/malQ/manA/hemX/ilvI/ubiH/menD/yihR/katE	15	entC/gpmA/lysA/aceA/pssA/pheA/aceE/malQ/manA/hemX/ilvI/ubiH/menD/yihR/katE/gcd/ydiB/thrB/speC/cadA/pckA/ybhJ/aroL/purN/metL/ispC/hybC/ygjG/sseA/napB/hcaB/pepB/ttdB/nrdA/udp/treF/phoA/carB/rihB/cpsG/asnB/ulaA/katG/frmA/mhpD/ilvM/leuC	47
Metabolism	Metabolism of cofactors and vitamins	Ubiquinone and other terpenoid-quinone biosynthesis	menD/entC/ubiH	3	menD/entC/ubiH/ilvD/coaA/ilvC/nadB/thiM/iscS/thiD	10
Metabolism	Global and overview maps	Biosynthesis of secondary metabolites	gcd/ydiB/thrB/speC/cadA/pckA/ybhJ/aroL/purN/metL/ispC	11	entC/gpmA/lysA/aceA/pssA/pheA/aceE/malQ/manA/hemX/ilvI/ubiH/menD/yihR/katE/gcd/ydiB/thrB/speC/cadA/pckA/ybhJ/aroL/purN/metL/ispC/hybC/ygjG/sseA/napB/hcaB/pepB/ttdB/nrdA/udp/treF/phoA/carB/rihB/cpsG/asnB/ulaA/katG/frmA/mhpD/ilvM/leuC	47
Metabolism	Global and overview maps	Microbial metabolism in diverse environments	hybC/ygjG/thrB/cadA/pckA/sseA/napB/hcaB/ybhJ/metL	10	entC/gpmA/lysA/aceA/pssA/pheA/aceE/malQ/manA/hemX/ilvI/ubiH/menD/yihR/katE/gcd/ydiB/thrB/speC/cadA/pckA/ybhJ/aroL/purN/metL/ispC/hybC/ygjG/sseA/napB/hcaB/pepB/ttdB/nrdA/udp/treF/phoA/carB/rihB/cpsG/asnB/ulaA/katG/frmA/mhpD/ilvM/leuC	47
Metabolism	Global and overview maps	Metabolic pathways	ydiB/pepB/thrB/ttdB/sseA/napB/aroL/speC/nrdA/gcd/purN/cadA/metL/udp/treF/phoA/pckA/hcaB/ybhJ/ygjG/carB/ispC	22	entC/gpmA/lysA/aceA/pssA/pheA/aceE/malQ/manA/hemX/ilvI/ubiH/menD/yihR/katE/gcd/ydiB/thrB/speC/cadA/pckA/ybhJ/aroL/purN/metL/ispC/hybC/ygjG/sseA/napB/hcaB/pepB/ttdB/nrdA/udp/treF/phoA/carB/rihB/cpsG/asnB/ulaA/katG/frmA/mhpD/ilvM/leuC	47
Metabolism	Amino acid metabolism	Lysine degradation	cadA/ygjG	2	cadA/ygjG/ydiB/aroL/ilvD/ilvC/katG/nadB/glmS	9
Metabolism	Amino acid metabolism	Phenylalanine, tyrosine and tryptophan biosynthesis	ydiB/aroL	2	cadA/ygjG/ydiB/aroL/ilvD/ilvC/katG/nadB/glmS	9
Metabolism	Nucleotide metabolism	Pyrimidine metabolism	carB/nrdA/udp	3	carB/nrdA/udp	3
Cellular Processes	Cell motility	Flagellar assembly	flgK/flgG/flgF/flgE	4	flgK/flgG/flgF/flgE	4
Metabolism	Metabolism of cofactors and vitamins	Pantothenate and CoA biosynthesis	ilvD/coaA/ilvC	3	menD/entC/ubiH/ilvD/coaA/ilvC/nadB/thiM/iscS/thiD	10
Metabolism	Amino acid metabolism	Valine, leucine and isoleucine biosynthesis	ilvD/ilvC	2	cadA/ygjG/ydiB/aroL/ilvD/ilvC/katG/nadB/glmS	9
Environmental Information Processing	Signal transduction	Two-component system	phoA/zraR/gltK/rcsC	4	phoA/zraR/gltK/rcsC/fdnH/cusS	6
Metabolism	Carbohydrate metabolism	Propanoate metabolism	ackA/prpB	2	ackA/prpB/ulaA/kduD/ilvM/leuC/tdcE/accD	8
Metabolism	Metabolism of other amino acids	Taurine and hypotaurine metabolism	ackA	1	ackA	1
Metabolism	Global and overview maps	Metabolic pathways	rihB/cpsG/asnB/ulaA/katG	5	entC/gpmA/lysA/aceA/pssA/pheA/aceE/malQ/manA/hemX/ilvI/ubiH/menD/yihR/katE/gcd/ydiB/thrB/speC/cadA/pckA/ybhJ/aroL/purN/metL/ispC/hybC/ygjG/sseA/napB/hcaB/pepB/ttdB/nrdA/udp/treF/phoA/carB/rihB/cpsG/asnB/ulaA/katG/frmA/mhpD/ilvM/leuC	47
Metabolism	Amino acid metabolism	Tryptophan metabolism	katG	1	cadA/ygjG/ydiB/aroL/ilvD/ilvC/katG/nadB/glmS	9
Metabolism	Global and overview maps	Biosynthesis of secondary metabolites	cpsG/asnB/katG	3	entC/gpmA/lysA/aceA/pssA/pheA/aceE/malQ/manA/hemX/ilvI/ubiH/menD/yihR/katE/gcd/ydiB/thrB/speC/cadA/pckA/ybhJ/aroL/purN/metL/ispC/hybC/ygjG/sseA/napB/hcaB/pepB/ttdB/nrdA/udp/treF/phoA/carB/rihB/cpsG/asnB/ulaA/katG/frmA/mhpD/ilvM/leuC	47
Metabolism	Carbohydrate metabolism	Ascorbate and aldarate metabolism	ulaA	1	ackA/prpB/ulaA/kduD/ilvM/leuC/tdcE/accD	8
Metabolism	Amino acid metabolism	Phenylalanine metabolism	katG	1	cadA/ygjG/ydiB/aroL/ilvD/ilvC/katG/nadB/glmS	9
Environmental Information Processing	Signal transduction	Two-component system	fdnH/cusS	2	phoA/zraR/gltK/rcsC/fdnH/cusS	6
Metabolism	Metabolism of cofactors and vitamins	Nicotinate and nicotinamide metabolism	nadB	1	menD/entC/ubiH/ilvD/coaA/ilvC/nadB/thiM/iscS/thiD	10
Metabolism	Carbohydrate metabolism	Pentose and glucuronate interconversions	kduD	1	ackA/prpB/ulaA/kduD/ilvM/leuC/tdcE/accD	8
Metabolism	Amino acid metabolism	Alanine, aspartate and glutamate metabolism	nadB	1	cadA/ygjG/ydiB/aroL/ilvD/ilvC/katG/nadB/glmS	9
Metabolism	Metabolism of cofactors and vitamins	Thiamine metabolism	thiM/iscS/thiD	3	menD/entC/ubiH/ilvD/coaA/ilvC/nadB/thiM/iscS/thiD	10
Metabolism	Metabolism of terpenoids and polyketides	Biosynthesis of siderophore group nonribosomal peptides	entA/entB	2	entA/entB	2
Metabolism	Global and overview maps	Degradation of aromatic compounds	frmA/hcaB/mhpD	3	entC/gpmA/lysA/aceA/pssA/pheA/aceE/malQ/manA/hemX/ilvI/ubiH/menD/yihR/katE/gcd/ydiB/thrB/speC/cadA/pckA/ybhJ/aroL/purN/metL/ispC/hybC/ygjG/sseA/napB/hcaB/pepB/ttdB/nrdA/udp/treF/phoA/carB/rihB/cpsG/asnB/ulaA/katG/frmA/mhpD/ilvM/leuC	47
Metabolism	Global and overview maps	2-Oxocarboxylic acid metabolism	ilvM/leuC/ybhJ	3	entC/gpmA/lysA/aceA/pssA/pheA/aceE/malQ/manA/hemX/ilvI/ubiH/menD/yihR/katE/gcd/ydiB/thrB/speC/cadA/pckA/ybhJ/aroL/purN/metL/ispC/hybC/ygjG/sseA/napB/hcaB/pepB/ttdB/nrdA/udp/treF/phoA/carB/rihB/cpsG/asnB/ulaA/katG/frmA/mhpD/ilvM/leuC	47
Metabolism	Carbohydrate metabolism	C5-Branched dibasic acid metabolism	ilvM/leuC	2	ackA/prpB/ulaA/kduD/ilvM/leuC/tdcE/accD	8
Cellular Processes	Cellular community - eukaryotes	Biofilm formation - Escherichia coli	arcA	1	arcA	1
Genetic Information Processing	Replication and repair	DNA replication	dnaE	1	dnaE/recC/dnaN	3
Genetic Information Processing	Replication and repair	Mismatch repair	dnaE	1	dnaE/recC/dnaN	3
Genetic Information Processing	Replication and repair	Homologous recombination	dnaE	1	dnaE/recC/dnaN	3
Metabolism	Amino acid metabolism	Alanine, aspartate and glutamate metabolism	glmS	1	cadA/ygjG/ydiB/aroL/ilvD/ilvC/katG/nadB/glmS	9
Metabolism	Glycan biosynthesis and metabolism	Amino sugar and nucleotide sugar metabolism	glmS	1	glmS	1
Genetic Information Processing	Replication and repair	Homologous recombination	recC/dnaN	2	dnaE/recC/dnaN	3
Metabolism	Carbohydrate metabolism	Propanoate metabolism	tdcE/accD	2	ackA/prpB/ulaA/kduD/ilvM/leuC/tdcE/accD	8

### Sheet: NNS-gene (40-50k)
Class I	Class II	Class III	Class III genes	Class III gene count	Class II genes	Class II gene count
Metabolism	Global and overview maps	Biosynthesis of amino acids	hisD/sdaA/tdcB/acnA/aroA/serB/fbaB/aroH/proC/asnA	1	hisD/sdaA/tdcB/acnA/aroA/serB/fbaB/aroH/proC/asnA/hisD/prpE/purT/pepB/nanE/ldcC/acnA/aroA/napB/aroH/proC/menC/gph/gshA/sufS/fbaB/nagA/cls/cysN/agaF/sdaA/treC/otsB/hcaE/plsB/serB/pta/ubiH/xylA/ybjI/asnA/gltX/tdcB/ygjG/eutE/nuoA/hisD/gltX/tdcB/gph/purT/sdaA/ldcC/acnA/aroA/plsB/fbaB/ubiH/aroH/asnA/proC/ybjI/menC/bioB/yfaU/acnB/pncB/fucK/kduI/nirB/speD/torZ/gmd/nagB/cls/leuB/gcvP/astE/hcaF/hemN/hemE/…	5
Metabolism	Global and overview maps	Metabolic pathways	hisD/prpE/purT/pepB/nanE/ldcC/acnA/aroA/napB/aroH/proC/menC/gph/gshA/sufS/fbaB/nagA/cls/cysN/agaF/sdaA/treC/otsB/hcaE/plsB/serB/pta/ubiH/xylA/ybjI/asnA/gltX/tdcB/ygjG/eutE/nuoA	1	hisD/sdaA/tdcB/acnA/aroA/serB/fbaB/aroH/proC/asnA/hisD/prpE/purT/pepB/nanE/ldcC/acnA/aroA/napB/aroH/proC/menC/gph/gshA/sufS/fbaB/nagA/cls/cysN/agaF/sdaA/treC/otsB/hcaE/plsB/serB/pta/ubiH/xylA/ybjI/asnA/gltX/tdcB/ygjG/eutE/nuoA/hisD/gltX/tdcB/gph/purT/sdaA/ldcC/acnA/aroA/plsB/fbaB/ubiH/aroH/asnA/proC/ybjI/menC/bioB/yfaU/acnB/pncB/fucK/kduI/nirB/speD/torZ/gmd/nagB/cls/leuB/gcvP/astE/hcaF/hemN/hemE/…	5
Metabolism	Global and overview maps	Biosynthesis of secondary metabolites	hisD/gltX/tdcB/gph/purT/sdaA/ldcC/acnA/aroA/plsB/fbaB/ubiH/aroH/asnA/proC/ybjI/menC	1	hisD/sdaA/tdcB/acnA/aroA/serB/fbaB/aroH/proC/asnA/hisD/prpE/purT/pepB/nanE/ldcC/acnA/aroA/napB/aroH/proC/menC/gph/gshA/sufS/fbaB/nagA/cls/cysN/agaF/sdaA/treC/otsB/hcaE/plsB/serB/pta/ubiH/xylA/ybjI/asnA/gltX/tdcB/ygjG/eutE/nuoA/hisD/gltX/tdcB/gph/purT/sdaA/ldcC/acnA/aroA/plsB/fbaB/ubiH/aroH/asnA/proC/ybjI/menC/bioB/yfaU/acnB/pncB/fucK/kduI/nirB/speD/torZ/gmd/nagB/cls/leuB/gcvP/astE/hcaF/hemN/hemE/…	5
Genetic Information Processing	Replication and repair	Nucleotide excision repair	ligA/uvrA	1	ligA/uvrA/uvrB/uvrA/xseA/dnaE	3
Genetic Information Processing	Replication and repair	Nucleotide excision repair	uvrB/uvrA	1	ligA/uvrA/uvrB/uvrA/xseA/dnaE	3
Environmental Information Processing	Signal transduction	Two-component system	degP/tar/baeS/wecC/uhpT/barA	1	degP/tar/baeS/wecC/uhpT/barA	1
Human Diseases	Drug resistance: antimicrobial	beta-Lactam resistance	ftsI	1	ftsI	1
Metabolism	Glycan biosynthesis and metabolism	Peptidoglycan biosynthesis	ftsI	1	ftsI	1
Metabolism	Carbohydrate metabolism	Pentose and glucuronate interconversions	kduD	1	kduD/acnB/pflD/yhdH/pflB/lpdA/accC/acs/sucC/gabT	2
Cellular Processes	Cell motility	Bacterial chemotaxis	malE	1	malE/flgG/flgL	2
Genetic Information Processing	Replication and repair	Mismatch repair	xseA/dnaE	1	ligA/uvrA/uvrB/uvrA/xseA/dnaE	3
Metabolism	Global and overview maps	Metabolic pathways	bioB/yfaU/acnB/pncB/fucK/kduI/nirB/speD/torZ/gmd/nagB/cls/leuB/gcvP/astE/hcaF/hemN/hemE/araB/araD/nuoM/hisF/dapD/dapF/hisH/aroA/kdsB/acs/phnH/hcp/murE/murF/mrcA/metE/metL/ndk/lpxD/argH/mhpA/ispE/argB/argC/ppc/pntB/thrB/moaB/apt/sgbU/appA/guaA/mraY/pflD/pflB/accC/udp/agaD/yhdH/malS/pckA/agaW/yihR/kdsA/eutA/eutT/narH/glgA/selD/dacD/pepD/mqo/fabF/purF/fabB/cyoA/narG/fabH/xdhA/xdhB/adiA/glnA/lpdA/trp…	1	hisD/sdaA/tdcB/acnA/aroA/serB/fbaB/aroH/proC/asnA/hisD/prpE/purT/pepB/nanE/ldcC/acnA/aroA/napB/aroH/proC/menC/gph/gshA/sufS/fbaB/nagA/cls/cysN/agaF/sdaA/treC/otsB/hcaE/plsB/serB/pta/ubiH/xylA/ybjI/asnA/gltX/tdcB/ygjG/eutE/nuoA/hisD/gltX/tdcB/gph/purT/sdaA/ldcC/acnA/aroA/plsB/fbaB/ubiH/aroH/asnA/proC/ybjI/menC/bioB/yfaU/acnB/pncB/fucK/kduI/nirB/speD/torZ/gmd/nagB/cls/leuB/gcvP/astE/hcaF/hemN/hemE/…	5
Environmental Information Processing	Membrane transport	ABC transporters	pstS/nikA/proW/ugpE/ugpB/sapC/tauA/potH/potC/potA/sapD/cydC/tauB/nlpA/cysA/modA/oppC/modF/xylF/ssuA/dppA/fhuD/araF/araG/fhuC/fhuB	1	pstS/nikA/proW/ugpE/ugpB/sapC/tauA/potH/potC/potA/sapD/cydC/tauB/nlpA/cysA/modA/oppC/modF/xylF/ssuA/dppA/fhuD/araF/araG/fhuC/fhuB	1
Metabolism	Carbohydrate metabolism	Propanoate metabolism	acnB/pflD/yhdH/pflB/lpdA/accC/acs/sucC/gabT	1	kduD/acnB/pflD/yhdH/pflB/lpdA/accC/acs/sucC/gabT	2
Metabolism	Amino acid metabolism	Lysine biosynthesis	murE/murF/dapD/metL/dapF	1	murE/murF/dapD/metL/dapF	1
Metabolism	Global and overview maps	Microbial metabolism in diverse environments	ppc/yfaU/dapD/dapF/thrB/thrC/mqo/fucK/narH/nirB/sgbU/narG/torZ/xdhA/xdhB/hybC/glnA/pflB/lpdA/accC/sucC/adhE/metL/acnB/gabT/fdoH/hcaF/pckA/yihR/pdxH/acs/mhpA/araD/pflD	1	hisD/sdaA/tdcB/acnA/aroA/serB/fbaB/aroH/proC/asnA/hisD/prpE/purT/pepB/nanE/ldcC/acnA/aroA/napB/aroH/proC/menC/gph/gshA/sufS/fbaB/nagA/cls/cysN/agaF/sdaA/treC/otsB/hcaE/plsB/serB/pta/ubiH/xylA/ybjI/asnA/gltX/tdcB/ygjG/eutE/nuoA/hisD/gltX/tdcB/gph/purT/sdaA/ldcC/acnA/aroA/plsB/fbaB/ubiH/aroH/asnA/proC/ybjI/menC/bioB/yfaU/acnB/pncB/fucK/kduI/nirB/speD/torZ/gmd/nagB/cls/leuB/gcvP/astE/hcaF/hemN/hemE/…	5
Metabolism	Lipid metabolism	Fatty acid biosynthesis	fabF/fabH/accC/fabB	1	fabF/fabH/accC/fabB/frmA/yqeF	2
Metabolism	Energy metabolism	Methane metabolism	frmA/torA/pta	1	frmA/torA/pta	1
Metabolism	Lipid metabolism	Fatty acid degradation	frmA/yqeF	1	fabF/fabH/accC/fabB/frmA/yqeF	2
Cellular Processes	Cell motility	Flagellar assembly	flgG/flgL	1	malE/flgG/flgL	2
Metabolism	Metabolism of cofactors and vitamins	Ubiquinone and other terpenoid-quinone biosynthesis	menD/ubiA	1	menD/ubiA	1

### Sheet: NNS-gene (50-60k)
Class I	Class II	Class III	Class III genes	Class III gene count	Class II genes	Class II gene count
Metabolism	Lipid metabolism	Glycerolipid metabolism	plsB/glpK	1	plsB/glpK/fadA/adhE/fadE/hcaD	3
Genetic Information Processing	Replication and repair	DNA replication	dnaN	1	dnaN	1
Genetic Information Processing	Replication and repair	Mismatch repair	dnaN	1	dnaN	1
Genetic Information Processing	Replication and repair	Homologous recombination	dnaN	1	dnaN	1
Metabolism	Carbohydrate metabolism	Pyruvate metabolism	poxB	1	poxB/pflB/fruA/aceB/pflB/lpdA/adhE/glcB/aceB/lpdA/glcB/katE/acs/pflD/yhdH/ydjG/acs/purU/aldA/katE/yiaY/acs/fbaB/pgk/acs/pflD/aldA/mqo/fbaB/zwf/gcd	10
Metabolism	Amino acid metabolism	Glycine, serine and threonine metabolism	gcvP/thrC/serA	1	gcvP/thrC/serA/nadB/katE/lpdA/katG/carB/gltB/gltD/asnA/hcaD	5
Metabolism	Global and overview maps	Metabolic pathways	glmU/cmk/gcvP/lysA/moaE/dacC/thrC/otsA/metC/serA/malZ/gdhA/agaV/udk/yfbR/gabD/cysQ/fdoI/narG	1	glmU/cmk/gcvP/lysA/moaE/dacC/thrC/otsA/metC/serA/malZ/gdhA/agaV/udk/yfbR/gabD/cysQ/fdoI/narG/lysA/fdoI/thrC/gdhA/serA/gabD/cysQ/narG/kbl/aroA/cysE/hpaE/dadA/sgcB/dhaM/treF/putA/fabD/rpiA/metG/ispE/yiaK/torA/pepD/kdsB/narI/fadE/rspA/metC/aceB/pflB/lpdA/galE/adhE/katE/katG/srlA/ebgA/cysJ/asnA/fadA/nuoG/carB/gltB/gltD/glcB/torA/cysJ/aceB/pflB/lpdA/fadA/narI/adhE/gltB/gltD/glcB/hcaD/hisA/glgC/gcd/met…	9
Metabolism	Global and overview maps	Microbial metabolism in diverse environments	lysA/fdoI/thrC/gdhA/serA/gabD/cysQ/narG	1	glmU/cmk/gcvP/lysA/moaE/dacC/thrC/otsA/metC/serA/malZ/gdhA/agaV/udk/yfbR/gabD/cysQ/fdoI/narG/lysA/fdoI/thrC/gdhA/serA/gabD/cysQ/narG/kbl/aroA/cysE/hpaE/dadA/sgcB/dhaM/treF/putA/fabD/rpiA/metG/ispE/yiaK/torA/pepD/kdsB/narI/fadE/rspA/metC/aceB/pflB/lpdA/galE/adhE/katE/katG/srlA/ebgA/cysJ/asnA/fadA/nuoG/carB/gltB/gltD/glcB/torA/cysJ/aceB/pflB/lpdA/fadA/narI/adhE/gltB/gltD/glcB/hcaD/hisA/glgC/gcd/met…	9
Metabolism	Nucleotide metabolism	Pyrimidine metabolism	yfbR/cmk/udk	1	yfbR/cmk/udk/add/purF	2
Metabolism	Glycan biosynthesis and metabolism	Peptidoglycan biosynthesis	dacC/pbpC	1	dacC/pbpC/nagE	2
Metabolism	Nucleotide metabolism	Purine metabolism	add/purF	1	yfbR/cmk/udk/add/purF	2
Metabolism	Metabolism of cofactors and vitamins	Nicotinate and nicotinamide metabolism	nadB	1	nadB/appA/ribF	2
Metabolism	Amino acid metabolism	Alanine, aspartate and glutamate metabolism	nadB	1	gcvP/thrC/serA/nadB/katE/lpdA/katG/carB/gltB/gltD/asnA/hcaD	5
Metabolism	Carbohydrate metabolism	Butanoate metabolism	pflB	1	poxB/pflB/fruA/aceB/pflB/lpdA/adhE/glcB/aceB/lpdA/glcB/katE/acs/pflD/yhdH/ydjG/acs/purU/aldA/katE/yiaY/acs/fbaB/pgk/acs/pflD/aldA/mqo/fbaB/zwf/gcd	10
Metabolism	Carbohydrate metabolism	Propanoate metabolism	pflB	1	poxB/pflB/fruA/aceB/pflB/lpdA/adhE/glcB/aceB/lpdA/glcB/katE/acs/pflD/yhdH/ydjG/acs/purU/aldA/katE/yiaY/acs/fbaB/pgk/acs/pflD/aldA/mqo/fbaB/zwf/gcd	10
Metabolism	Glycan biosynthesis and metabolism	Amino sugar and nucleotide sugar metabolism	nagE	1	dacC/pbpC/nagE	2
Environmental Information Processing	Membrane transport	Phosphotransferase system (PTS)	nagE	1	nagE/fruA	2
Metabolism	Carbohydrate metabolism	Pyruvate metabolism	pflB	1	poxB/pflB/fruA/aceB/pflB/lpdA/adhE/glcB/aceB/lpdA/glcB/katE/acs/pflD/yhdH/ydjG/acs/purU/aldA/katE/yiaY/acs/fbaB/pgk/acs/pflD/aldA/mqo/fbaB/zwf/gcd	10
Metabolism	Global and overview maps	Metabolic pathways	kbl/aroA/cysE/hpaE/dadA/sgcB/dhaM/treF/putA/fabD/rpiA/metG/ispE/yiaK	1	glmU/cmk/gcvP/lysA/moaE/dacC/thrC/otsA/metC/serA/malZ/gdhA/agaV/udk/yfbR/gabD/cysQ/fdoI/narG/lysA/fdoI/thrC/gdhA/serA/gabD/cysQ/narG/kbl/aroA/cysE/hpaE/dadA/sgcB/dhaM/treF/putA/fabD/rpiA/metG/ispE/yiaK/torA/pepD/kdsB/narI/fadE/rspA/metC/aceB/pflB/lpdA/galE/adhE/katE/katG/srlA/ebgA/cysJ/asnA/fadA/nuoG/carB/gltB/gltD/glcB/torA/cysJ/aceB/pflB/lpdA/fadA/narI/adhE/gltB/gltD/glcB/hcaD/hisA/glgC/gcd/met…	9
Metabolism	Carbohydrate metabolism	Fructose and mannose metabolism	fruA	1	poxB/pflB/fruA/aceB/pflB/lpdA/adhE/glcB/aceB/lpdA/glcB/katE/acs/pflD/yhdH/ydjG/acs/purU/aldA/katE/yiaY/acs/fbaB/pgk/acs/pflD/aldA/mqo/fbaB/zwf/gcd	10
Environmental Information Processing	Membrane transport	Phosphotransferase system (PTS)	fruA	1	nagE/fruA	2
Genetic Information Processing	Translation	Ribosome	rplF	1	rplF/rplF/rplP	2
Metabolism	Amino acid metabolism	Tryptophan metabolism	katE/lpdA/katG	1	gcvP/thrC/serA/nadB/katE/lpdA/katG/carB/gltB/gltD/asnA/hcaD	5
Metabolism	Global and overview maps	Metabolic pathways	torA/pepD/kdsB/narI/fadE/rspA/metC/aceB/pflB/lpdA/galE/adhE/katE/katG/srlA/ebgA/cysJ/asnA/fadA/nuoG/carB/gltB/gltD/glcB	1	glmU/cmk/gcvP/lysA/moaE/dacC/thrC/otsA/metC/serA/malZ/gdhA/agaV/udk/yfbR/gabD/cysQ/fdoI/narG/lysA/fdoI/thrC/gdhA/serA/gabD/cysQ/narG/kbl/aroA/cysE/hpaE/dadA/sgcB/dhaM/treF/putA/fabD/rpiA/metG/ispE/yiaK/torA/pepD/kdsB/narI/fadE/rspA/metC/aceB/pflB/lpdA/galE/adhE/katE/katG/srlA/ebgA/cysJ/asnA/fadA/nuoG/carB/gltB/gltD/glcB/torA/cysJ/aceB/pflB/lpdA/fadA/narI/adhE/gltB/gltD/glcB/hcaD/hisA/glgC/gcd/met…	9
Metabolism	Carbohydrate metabolism	Pyruvate metabolism	aceB/pflB/lpdA/adhE/glcB	1	poxB/pflB/fruA/aceB/pflB/lpdA/adhE/glcB/aceB/lpdA/glcB/katE/acs/pflD/yhdH/ydjG/acs/purU/aldA/katE/yiaY/acs/fbaB/pgk/acs/pflD/aldA/mqo/fbaB/zwf/gcd	10
Metabolism	Lipid metabolism	Fatty acid degradation	fadA/adhE/fadE	1	plsB/glpK/fadA/adhE/fadE/hcaD	3
Metabolism	Global and overview maps	Microbial metabolism in diverse environments	torA/cysJ/aceB/pflB/lpdA/fadA/narI/adhE/gltB/gltD/glcB	1	glmU/cmk/gcvP/lysA/moaE/dacC/thrC/otsA/metC/serA/malZ/gdhA/agaV/udk/yfbR/gabD/cysQ/fdoI/narG/lysA/fdoI/thrC/gdhA/serA/gabD/cysQ/narG/kbl/aroA/cysE/hpaE/dadA/sgcB/dhaM/treF/putA/fabD/rpiA/metG/ispE/yiaK/torA/pepD/kdsB/narI/fadE/rspA/metC/aceB/pflB/lpdA/galE/adhE/katE/katG/srlA/ebgA/cysJ/asnA/fadA/nuoG/carB/gltB/gltD/glcB/torA/cysJ/aceB/pflB/lpdA/fadA/narI/adhE/gltB/gltD/glcB/hcaD/hisA/glgC/gcd/met…	9
Metabolism	Amino acid metabolism	Alanine, aspartate and glutamate metabolism	carB/gltB/gltD/asnA	1	gcvP/thrC/serA/nadB/katE/lpdA/katG/carB/gltB/gltD/asnA/hcaD	5
Metabolism	Carbohydrate metabolism	Glyoxylate and dicarboxylate metabolism	aceB/lpdA/glcB/katE	1	poxB/pflB/fruA/aceB/pflB/lpdA/adhE/glcB/aceB/lpdA/glcB/katE/acs/pflD/yhdH/ydjG/acs/purU/aldA/katE/yiaY/acs/fbaB/pgk/acs/pflD/aldA/mqo/fbaB/zwf/gcd	10
Genetic Information Processing	Translation	Ribosome	rplF/rplP	1	rplF/rplF/rplP	2
Metabolism	Lipid metabolism	Fatty acid degradation	hcaD	1	plsB/glpK/fadA/adhE/fadE/hcaD	3
Metabolism	Amino acid metabolism	Phenylalanine metabolism	hcaD	1	gcvP/thrC/serA/nadB/katE/lpdA/katG/carB/gltB/gltD/asnA/hcaD	5
Metabolism	Global and overview maps	Degradation of aromatic compounds	hcaD	1	glmU/cmk/gcvP/lysA/moaE/dacC/thrC/otsA/metC/serA/malZ/gdhA/agaV/udk/yfbR/gabD/cysQ/fdoI/narG/lysA/fdoI/thrC/gdhA/serA/gabD/cysQ/narG/kbl/aroA/cysE/hpaE/dadA/sgcB/dhaM/treF/putA/fabD/rpiA/metG/ispE/yiaK/torA/pepD/kdsB/narI/fadE/rspA/metC/aceB/pflB/lpdA/galE/adhE/katE/katG/srlA/ebgA/cysJ/asnA/fadA/nuoG/carB/gltB/gltD/glcB/torA/cysJ/aceB/pflB/lpdA/fadA/narI/adhE/gltB/gltD/glcB/hcaD/hisA/glgC/gcd/met…	9
Metabolism	Global and overview maps	Biosynthesis of secondary metabolites	hisA/glgC/gcd/metC/yiaY/katE/pgk/mqo/malQ/acs/manA/fbaB/ansA/zwf/ribF	1	glmU/cmk/gcvP/lysA/moaE/dacC/thrC/otsA/metC/serA/malZ/gdhA/agaV/udk/yfbR/gabD/cysQ/fdoI/narG/lysA/fdoI/thrC/gdhA/serA/gabD/cysQ/narG/kbl/aroA/cysE/hpaE/dadA/sgcB/dhaM/treF/putA/fabD/rpiA/metG/ispE/yiaK/torA/pepD/kdsB/narI/fadE/rspA/metC/aceB/pflB/lpdA/galE/adhE/katE/katG/srlA/ebgA/cysJ/asnA/fadA/nuoG/carB/gltB/gltD/glcB/torA/cysJ/aceB/pflB/lpdA/fadA/narI/adhE/gltB/gltD/glcB/hcaD/hisA/glgC/gcd/met…	9
Metabolism	Global and overview maps	Metabolic pathways	appA/glgC/hisA/pgk/mqo/dmsB/dmsC/fruB/aldA/gcd/pflD/metC/fbaB/nagA/katE/yhdH/malQ/manA/ydjG/thiC/bisC/ribF/yiaY/eutC/pdxB/zwf/acs/eutB/betA/ansA	1	glmU/cmk/gcvP/lysA/moaE/dacC/thrC/otsA/metC/serA/malZ/gdhA/agaV/udk/yfbR/gabD/cysQ/fdoI/narG/lysA/fdoI/thrC/gdhA/serA/gabD/cysQ/narG/kbl/aroA/cysE/hpaE/dadA/sgcB/dhaM/treF/putA/fabD/rpiA/metG/ispE/yiaK/torA/pepD/kdsB/narI/fadE/rspA/metC/aceB/pflB/lpdA/galE/adhE/katE/katG/srlA/ebgA/cysJ/asnA/fadA/nuoG/carB/gltB/gltD/glcB/torA/cysJ/aceB/pflB/lpdA/fadA/narI/adhE/gltB/gltD/glcB/hcaD/hisA/glgC/gcd/met…	9
Metabolism	Carbohydrate metabolism	Propanoate metabolism	acs/pflD/yhdH/ydjG	1	poxB/pflB/fruA/aceB/pflB/lpdA/adhE/glcB/aceB/lpdA/glcB/katE/acs/pflD/yhdH/ydjG/acs/purU/aldA/katE/yiaY/acs/fbaB/pgk/acs/pflD/aldA/mqo/fbaB/zwf/gcd	10
Metabolism	Carbohydrate metabolism	Glyoxylate and dicarboxylate metabolism	acs/purU/aldA/katE	1	poxB/pflB/fruA/aceB/pflB/lpdA/adhE/glcB/aceB/lpdA/glcB/katE/acs/pflD/yhdH/ydjG/acs/purU/aldA/katE/yiaY/acs/fbaB/pgk/acs/pflD/aldA/mqo/fbaB/zwf/gcd	10
Metabolism	Carbohydrate metabolism	Glycolysis / Gluconeogenesis	yiaY/acs/fbaB/pgk	1	poxB/pflB/fruA/aceB/pflB/lpdA/adhE/glcB/aceB/lpdA/glcB/katE/acs/pflD/yhdH/ydjG/acs/purU/aldA/katE/yiaY/acs/fbaB/pgk/acs/pflD/aldA/mqo/fbaB/zwf/gcd	10
Metabolism	Carbohydrate metabolism	Pyruvate metabolism	acs/pflD/aldA/mqo	1	poxB/pflB/fruA/aceB/pflB/lpdA/adhE/glcB/aceB/lpdA/glcB/katE/acs/pflD/yhdH/ydjG/acs/purU/aldA/katE/yiaY/acs/fbaB/pgk/acs/pflD/aldA/mqo/fbaB/zwf/gcd	10
Metabolism	Global and overview maps	Carbon metabolism	pgk/zwf/acs/fbaB/mqo/katE	1	glmU/cmk/gcvP/lysA/moaE/dacC/thrC/otsA/metC/serA/malZ/gdhA/agaV/udk/yfbR/gabD/cysQ/fdoI/narG/lysA/fdoI/thrC/gdhA/serA/gabD/cysQ/narG/kbl/aroA/cysE/hpaE/dadA/sgcB/dhaM/treF/putA/fabD/rpiA/metG/ispE/yiaK/torA/pepD/kdsB/narI/fadE/rspA/metC/aceB/pflB/lpdA/galE/adhE/katE/katG/srlA/ebgA/cysJ/asnA/fadA/nuoG/carB/gltB/gltD/glcB/torA/cysJ/aceB/pflB/lpdA/fadA/narI/adhE/gltB/gltD/glcB/hcaD/hisA/glgC/gcd/met…	9
Metabolism	Energy metabolism	Sulfur metabolism	ssuA/dmsB/dmsC	1	ssuA/dmsB/dmsC	1
Metabolism	Carbohydrate metabolism	Pentose phosphate pathway	fbaB/zwf/gcd	1	poxB/pflB/fruA/aceB/pflB/lpdA/adhE/glcB/aceB/lpdA/glcB/katE/acs/pflD/yhdH/ydjG/acs/purU/aldA/katE/yiaY/acs/fbaB/pgk/acs/pflD/aldA/mqo/fbaB/zwf/gcd	10
Metabolism	Metabolism of cofactors and vitamins	Riboflavin metabolism	appA/ribF	1	nadB/appA/ribF	2
