## Supplementary material for "Tempo and mode of gene evolution revealed by the Lenski long-term evolution experiment": Table S6

### Sheet: KEGG pathway
NNS-gene category	Term	Database	ID	Input number	Background number	P-Value	Input
NNS-gene (0-10k)	Metabolic pathways	KEGG pathway	ebr01100	107	875	0.0134038	prpD/allC/prpC/torC/pta/fucK/cyoA/rhaA/aceE/rhaB/speF/menE/trpE/aldA/speA/gshA/pldA/nagA/lacZ/adk/srlB/gcvP/plsX/atpC/glmS/hemB/ygjG/gudD/zwf/nadD/ybdK/nadR/nuoH/glmM/nuoM/waaA/dapB/dapD/phnP/ldcC/kdsB/speG/phnJ/phnI/hcp/mrcA/metG/metE/torZ/cysG/metL/cysJ/manY/dcd/ribA/ribB/cysQ/ybjI/lpxD/argB/gltB/pgm/astD/astE/thrA/ttdA/deoA/relA/deoC/gabD/garK/allB/pykF/malZ/trpD/treC/malS/malP/xylA/xylB/thiE/…
	beta-Lactam resistance	KEGG pathway	ebr01501	6	18	0.0170934	ftsI/acrB/mrcA/mrdA/oppD/mppA
	Two-component system	KEGG pathway	ebr02020	25	158	0.0218809	envZ/evgA/torC/baeS/zraR/narL/narH/acrD/fepA/appC/narG/fdnG/ompR/narZ/barA/cheA/phoP/kdpE/atoS/gltK/gltJ/arcA/arcB/uhpB/uhpA
	Bacterial secretion system	KEGG pathway	ebr03070	9	41	0.0322711	secA/gspG/gspD/gspE/gspK/gspI/gspL/gspM/tatB
	Fructose and mannose metabolism	KEGG pathway	ebr00051	9	42	0.0361938	srlB/manY/cpsG/fucK/cpsB/fucI/rhaA/rhaB/xylA
	Microbial metabolism in diverse environments	KEGG pathway	ebr01120	36	264	0.0428175	dapB/allC/dapD/torC/narZ/pgm/pta/thrA/sseA/narH/rhaB/narG/aldA/allB/gpmB/prkB/hybC/garK/fucK/aceE/fucI/pykF/torZ/metL/cysJ/cysG/ldcC/gabD/cysQ/hyaA/hemB/ygjG/zwf/sucC/rhaA/gltB
	Glutathione metabolism	KEGG pathway	ebr00480	6	24	0.0477324	pepB/gshA/pepD/zwf/ybdK/speF
	Amino sugar and nucleotide sugar metabolism	KEGG pathway	ebr00520	9	45	0.049886	glmM/glmS/pgm/manY/cpsG/cpsB/nagE/nagA/chiA
NNS-gene (10-20k)	Metabolic pathways	KEGG pathway	ebr01100	220	875	4.17645e-05	yfaU/aspA/torC/aspC/dhaK/acnB/pncB/pta/aceF/fadA/kduI/dmsA/nirB/menD/menE/menF/trpE/torY/aldB/fucO/lyxK/edd/gshB/frdA/feaB/frdC/nagZ/ulaA/gmd/add/katE/katG/pgm/leuC/srlE/gcvP/plsX/pssA/otsA/hcaE/plsB/dhaM/hcaB/pgi/asnB/tnaA/hemB/hemC/nadA/garD/gudD/hemE/eutB/nuoF/nuoG/cyaA/ygjG/nadR/nuoN/nuoL/nuoM/cobT/hisF/ybiW/phnP/hisC/nanA/yeiG/rhaB/hisH/fruK/aroB/aroC/aroF/deoA/aroH/sdaB/eutE/proC/proB/murI/…
	Microbial metabolism in diverse environments	KEGG pathway	ebr01120	76	264	0.00109666	ppc/nrfA/gltA/yfaU/glxK/torC/narZ/folD/yeiG/rhaB/acnB/pgk/ydiF/thrA/fadA/glyA/accC/napA/nirB/sgbU/narG/yahI/torY/aldB/ybiW/fucO/sdhB/edd/hpaI/dld/aceB/hpaE/frdC/ulaA/aceE/fucI/cadA/metF/adhE/hemB/metL/glpE/tpiA/pgm/ackA/hpaB/cysE/aceF/cysG/hpaD/hcaE/frdA/hyaA/serB/pta/hcaB/serA/pgi/nfsA/gltX/glk/ygjG/yiaY/hemC/eutG/eutE/sucA/mhpB/arcC/glcD/glcF/gltB/dgoD/feaB/glcB/serC
	Two-component system	KEGG pathway	ebr02020	50	158	0.00158315	pstS/emrY/tap/narX/tar/envZ/zraR/narW/torR/citT/flhC/evgS/narJ/tolC/narG/citC/appC/appB/citF/citG/fdnG/motA/cheR/torC/frdA/frdC/glnG/glnD/cheA/cydA/phoQ/phoR/citE/narZ/ampC/cpxR/phoB/kdpB/cpxA/cusS/cusR/rcsC/atoS/wecC/gltI/csrA/cusC/emrK/arcB/atoC
	Biosynthesis of secondary metabolites	KEGG pathway	ebr01110	84	305	0.00181683	glgB/frdC/ubiC/aspC/gcvP/gltA/pgm/hisH/pgk/acnB/thrA/glgP/purK/aroB/glyA/purF/aroF/menD/menE/menF/sdhB/proC/aldB/glpE/entC/entB/gcd/hisF/aceB/hisC/aceF/aceE/trpE/cadA/fadA/adhE/metE/hemB/metH/ilvB/katE/metL/katG/tpiA/accC/sdaB/leuC/malY/cysE/plsX/cysG/pssA/manA/surE/ubiH/ansA/ilvG/pgi/asnB/ispF/ybjI/ribF/purC/plsB/glk/yiaY/hemC/gltX/adk/eutG/hemE/sucA/gpsA/aroH/aroC/glpA/glpC/frdA/glcD/argA/glcF/…
	Carbon metabolism	KEGG pathway	ebr01200	32	110	0.0259677	ppc/edd/yeiG/acnB/pgk/pta/pgi/glyA/accC/sdaB/sdhB/folD/aceB/frdC/aceF/aceE/cysE/metF/katE/tpiA/ackA/gcvP/arcC/serB/serC/serA/glk/yahI/sucA/frdA/gltA/glcB
	ABC transporters	KEGG pathway	ebr02010	47	176	0.026641	nikB/pstS/nikD/proX/proW/btuD/sapF/sapA/sapB/sapC/pstB/pstA/potH/potG/potF/livM/potD/potC/alsC/alsA/artJ/alsB/yhdX/fecC/ugpE/glnQ/metI/mdlA/yojI/tauB/sbp/yejA/thiP/oppA/yejF/malF/yhdY/ugpC/cysP/ccmC/xylF/yehY/dppA/dppB/gltI/araF/fhuC
	Glyoxylate and dicarboxylate metabolism	KEGG pathway	ebr00630	15	42	0.0322038	ttdA/gcvP/fucO/acnB/gcl/glxR/gltA/ttdB/glyA/glxK/aceB/glcD/glcF/katE/glcB
	Biosynthesis of amino acids	KEGG pathway	ebr01230	33	118	0.0360983	hisF/aspC/hisH/pgk/thrA/aroB/glyA/aroF/aroH/proC/proB/hisC/trpE/metE/metH/metL/tpiA/sdaB/leuC/malY/cysE/acnB/serB/serC/serA/ilvG/asnB/ilvB/aroC/gltA/argA/gltB/argE
	Tyrosine metabolism	KEGG pathway	ebr00350	8	17	0.0367328	hpaI/hisC/yiaY/hpaE/hpaD/hpaB/adhE/aspC
	Nitrogen metabolism	KEGG pathway	ebr00910	10	25	0.0440652	hcp/narZ/narU/arcC/nrfA/yahI/napA/nirB/narG/gltB
	Bacterial chemotaxis	KEGG pathway	ebr02030	8	18	0.0458412	motA/motB/tap/tar/dppA/cheZ/cheA/cheR
	Peptidoglycan biosynthesis	KEGG pathway	ebr00550	9	22	0.0498475	dacC/dacA/murC/murF/murG/mrcB/mrdA/ftsI/mtgA
NNS-gene (20-30k)	Nucleotide excision repair	KEGG pathway	ebr03420	5	8	0.00622945	uvrC/uvrD/mfd/uvrB/polA
	Two-component system	KEGG pathway	ebr02020	28	158	0.0158629	narX/torC/fdnG/fdnH/emrK/rstA/narH/yqeF/rstB/narG/degP/barA/zraS/cydA/wza/phoR/ampC/phoB/kdpC/kdpB/rpoN/ybhC/aer/atoS/cusA/arcB/atoC/atoD
	Biosynthesis of amino acids	KEGG pathway	ebr01230	22	118	0.0194438	dapE/hisA/hisB/thrA/aroC/aroG/proA/gapA/gpmA/metH/malY/cysE/ltaE/ilvI/asd/ilvE/ilvG/asnB/tdcB/argH/gltA/argC
	Biosynthesis of secondary metabolites	KEGG pathway	ebr01110	47	305	0.0196157	hisA/hisB/purT/purD/cdh/ldcC/thrA/aroC/aroG/gltA/proA/purL/gapA/gpmA/accD/accC/ribD/yjjG/metH/katG/ynbB/yqeF/malY/cysE/malP/malQ/bglX/ltaE/pckA/ilvI/asd/ilvE/ilvG/asnB/ispF/ybjI/tdcB/hemF/glpX/hemD/argH/glpD/glpA/glpC/ispD/ansB/argC
	Homologous recombination	KEGG pathway	ebr03440	8	28	0.0223662	dnaQ/recB/recC/recF/recG/priA/polA/dnaN
	Metabolic pathways	KEGG pathway	ebr01100	116	875	0.0233077	prpE/torC/poxB/pncB/kduD/rhaD/fadE/nirB/gmhB/gshA/nagB/yjjG/pgpB/lacZ/katG/srlB/srlA/hcaB/asnB/crr/glmU/hyi/nadA/hemF/hemD/nuoG/cyaA/ygjG/nuoM/nanK/dapE/hisA/hisB/ldcC/manX/aroC/aroG/phnM/proA/murI/hcp/nrdF/dgoD/murD/murF/mrcA/metG/metH/ynbB/yqeF/uxuA/cysE/manY/bglX/asd/gapA/ribD/ybjI/argH/mhpF/ispD/ispF/argC/bioB/bioC/astC/thrA/napA/accD/hpaE/pflB/accC/gppA/suhB/malY/treA/malP/malQ/ltaE/pckA/thi…
	Glycerophospholipid metabolism	KEGG pathway	ebr00564	8	29	0.0261423	ynbB/aas/cdh/glpD/glpA/glpC/pgpB/pgpA
	Amino sugar and nucleotide sugar metabolism	KEGG pathway	ebr00520	10	45	0.0420833	crr/galT/nanK/glmU/manX/manY/galE/galF/nagE/nagB
NNS-gene (30-40k)	Biosynthesis of secondary metabolites	KEGG pathway	ebr01110	41	305	0.013418	frmA/glgC/ydiB/thrB/thrA/menD/yihR/aroL/purN/menB/entA/entC/entB/gcd/accD/aceA/cpsG/aceE/speC/cadA/katE/metL/katG/leuC/lysA/pssA/gpmA/malQ/ilvM/manA/pckA/ilvI/ubiH/ybhJ/ilvD/asnB/ilvC/pheA/hemX/glcD/ispC
	Flagellar assembly	KEGG pathway	ebr02040	6	19	0.0151446	flgA/flhA/flgG/flgF/flgE/flgK
	Two-component system	KEGG pathway	ebr02020	23	158	0.028165	pstS/narX/fdnG/fdnH/zraR/narW/narP/phoR/creB/creC/evgS/glnG/glnD/cheA/rcsC/phoA/dcuR/cusS/trg/gltK/emrK/arcA/atoA
	Biosynthesis of antibiotics	KEGG pathway	ebr01130	29	212	0.0289881	frmA/ydiB/thrA/aroL/purN/entA/entC/entB/gcd/accD/cpsG/aceE/speC/katE/metL/lysA/gpmA/ilvM/manA/pckA/ilvI/ybhJ/ilvD/yihR/ilvC/pheA/glmS/glcD/ispC
	Valine, leucine and isoleucine biosynthesis	KEGG pathway	ebr00290	5	17	0.0325136	ilvM/ilvD/ilvI/leuC/ilvC
	Metabolic pathways	KEGG pathway	ebr01100	96	875	0.0373538	yfaU/prpB/ubiH/pncB/kduD/fadD/menD/speE/speC/menB/gshB/ulaA/ydiB/katG/leuC/otsA/hcaB/atpB/atpA/asnB/glmS/nadB/araB/hemX/araD/ygjG/nuoH/frmA/aroL/nrdA/entC/murA/folC/tmk/metL/manA/pheA/lpxC/mhpF/mhpD/glcD/ispC/bioC/bioA/moaE/thrB/thrA/ttdB/napB/yggP/guaC/accD/garD/cadA/agaC/udp/treC/malQ/phoA/pckA/thiM/ybhJ/yihR/thiD/tdcE/katE/yqhD/atoA/glgC/pepB/dacD/pepD/sseA/alsK/purN/galT/xdhA/gpmA/gcd/aceA/cp…
	Biosynthesis of siderophore group nonribosomal peptides	KEGG pathway	ebr01053	3	7	0.0452334	entA/entC/entB
NNS-gene (40-50k)	Metabolic pathways	KEGG pathway	ebr01100	177	875	0.000148611	bioB/yfaU/torA/acnB/pncB/pta/acnA/nirD/moeA/prpE/astE/dmsA/nirB/speF/lpdA/speD/hpt/cpdB/menC/gshA/gmd/sufS/nagB/nagA/yjjG/cls/pdxY/leuB/srlD/gcvP/otsB/thrC/hcaE/hcaF/plsB/rpiA/kduD/ptsG/asnA/hemN/ygjG/tdcB/hemE/araB/nuoA/araD/nuoM/hisD/frmA/dapD/dapF/nanE/ldcC/aroA/kdsB/yqeF/aroH/phnM/proC/acs/phnH/rffG/hcp/hisF/nanK/murE/murF/mrcA/folA/metE/torZ/metL/cysN/uxuB/cynS/sucC/ybjI/gltX/pheA/lpxB/lpxD/…
	Biosynthesis of secondary metabolites	KEGG pathway	ebr01110	67	305	0.00474999	hisD/glgA/frmA/hpt/dapF/ydiB/thrB/thrC/mqo/acnA/aroA/putA/purF/speF/aroH/cyoE/acs/menC/entA/sucA/gph/entD/hisF/proC/purT/lpdA/trpD/eno/fbaB/adhE/metE/gpt/accC/asnA/metL/yqeF/leuB/sdaA/gcvP/hisH/pheA/yjjG/ltaE/pckA/rpiA/ldcC/ubiH/ispE/ubiD/yihR/ybjI/ubiA/gltX/ndk/hemN/tdcB/glpX/hemE/argH/sucC/plsB/glpA/menD/acnB/argA/argB/argC
	Two-component system	KEGG pathway	ebr02020	39	158	0.00616921	pstS/emrY/torA/narX/tar/baeS/zraR/citT/dctA/rstA/narH/torS/narG/citE/citF/degP/motA/ddpX/glnA/gltK/barA/cheA/wzc/phoQ/yqeF/ampC/phoA/kdpA/fecR/kdpE/cusS/atoS/wecC/uhpT/gltI/cusC/cusB/arcB/uhpA
	ABC transporters	KEGG pathway	ebr02010	42	176	0.00749762	pstS/nikC/nikA/proW/ugpE/ugpB/sapC/tauA/potI/potH/artJ/potC/potA/sapD/fecE/fecB/glnQ/metI/cydD/yojI/tauB/yejF/nlpA/cysA/modA/oppC/oppB/modF/malG/znuA/malE/xylF/cydC/ssuA/dppA/gltI/fhuD/gltK/araF/araG/fhuC/fhuB
	Biosynthesis of amino acids	KEGG pathway	ebr01230	30	118	0.0109917	rpiA/hisD/hisF/dapD/dapF/thrB/thrC/acnB/acnA/aroA/aroH/proC/glnA/trpD/eno/fbaB/metE/metL/leuB/sdaA/hisH/ltaE/serB/asnA/pheA/tdcB/argH/argA/argB/argC
	Microbial metabolism in diverse environments	KEGG pathway	ebr01120	56	264	0.0168228	ppc/frmA/yfaU/torA/dapD/dapF/glpX/thrB/thrC/mqo/acnA/nirD/yqeF/narH/nirB/lpdA/narG/acs/torZ/xdhA/xdhB/hybC/hpaG/glnA/pflB/fucK/accC/eno/sucC/fbaB/adhE/metL/cysN/acnB/gabT/fdoH/mhpC/hcaE/ltaE/pckA/serB/pta/yihR/pdxH/gltX/ygjG/hcaF/ldcC/eutE/sucA/mhpA/araD/rpiA/sgbU/pflD/napB
	Methane metabolism	KEGG pathway	ebr00680	11	32	0.0222263	ppc/frmA/torA/fdoH/glpX/pta/eno/acs/serB/fbaB/torZ
	Propanoate metabolism	KEGG pathway	ebr00640	12	38	0.0281341	yqeF/acnB/pflD/yhdH/pflB/lpdA/pta/acs/sucC/prpE/accC/gabT
	Glycine, serine and threonine metabolism	KEGG pathway	ebr00260	11	37	0.0472054	betA/tdcB/gcvP/sdaA/thrB/thrC/lpdA/betB/ltaE/serB/metL
NNS-gene (50-60k)	Metabolic pathways	KEGG pathway	ebr01100	112	875	2.5066e-07	torA/kbl/poxB/dhaM/fadA/fadE/dmsC/aldA/add/nagA/lacZ/ydiB/katG/srlA/gcvP/otsA/pgk/hcaD/plsB/rpiA/ydjG/yfbR/asnB/asnA/glmU/cmk/nadB/hemA/hemD/eutB/nuoG/rpe/dmsB/fruK/aroA/kdsB/zwf/fruB/fruA/nrdD/metC/metG/cynT/cysM/cysJ/cysE/cysG/pflD/manA/cysQ/bisC/ribF/acs/carB/ispE/gltB/gltD/glcB/maeB/moaE/thrC/putA/mazG/gabD/appA/hisA/hpaE/pflB/fbaB/malZ/yhdH/malQ/gdhA/agaV/serA/thiC/udk/yiaY/eutC/katE/yiaK/gl…
	Microbial metabolism in diverse environments	KEGG pathway	ebr01120	40	264	0.000184356	maeB/torA/thrC/mqo/fadA/rpe/zwf/fruB/narG/fruA/aldA/xdhC/aceB/hpaE/pflB/lpdA/eno/fbaB/adhE/cysG/cysJ/cysE/lysA/fdoI/pflD/pgk/hcaD/gdhA/serA/gabD/cysQ/narI/yiaY/hemA/hemD/acs/rpiA/gltB/gltD/glcB
	Alanine, aspartate and glutamate metabolism	KEGG pathway	ebr00250	11	33	0.000256578	nadB/gdhA/purF/ansA/carB/putA/gabD/gltB/asnB/gltD/asnA
	Biosynthesis of secondary metabolites	KEGG pathway	ebr01110	43	305	0.000431134	glgA/zwf/glgC/hisA/ydiB/pgk/mqo/aroA/fadA/putA/purF/gcd/metC/aceB/lpdA/trpD/eno/cysE/ansA/fbaB/adhE/ribF/katE/katG/gcvP/lysA/cysG/thrC/manA/plsB/rpiA/ispE/malQ/asnB/asnA/yiaY/hemA/hemD/acs/rpe/gltB/gltD/glcB
	Pyruvate metabolism	KEGG pathway	ebr00620	11	53	0.00653893	maeB/aceB/pflD/pflB/lpdA/mqo/acs/glcB/adhE/poxB/aldA
	Phosphotransferase system (PTS)	KEGG pathway	ebr02060	10	47	0.00807631	srlA/ptsP/sgcB/ptsI/nagE/agaV/fruB/mtlA/ascF/fruA
	Fatty acid degradation	KEGG pathway	ebr00071	5	14	0.0105128	yiaY/hcaD/fadA/adhE/fadE
	Biosynthesis of amino acids	KEGG pathway	ebr01230	18	118	0.0106146	cysM/eno/hisA/metC/cysE/lysA/pgk/trpD/thrC/aroA/rpiA/fbaB/serA/rpe/gltB/asnB/gltD/asnA
	Glyoxylate and dicarboxylate metabolism	KEGG pathway	ebr00630	9	42	0.0112967	purU/gcvP/aceB/fdoI/lpdA/acs/glcB/katE/aldA
	Carbon metabolism	KEGG pathway	ebr01200	17	110	0.0115271	zwf/maeB/cysE/aceB/fdoI/pgk/mqo/lpdA/acs/gcvP/rpiA/fbaB/serA/rpe/eno/katE/glcB
	Glycolysis / Gluconeogenesis	KEGG pathway	ebr00010	9	45	0.0162451	eno/yiaY/bglB/pgk/lpdA/acs/fbaB/adhE/ascF
	Sulfur metabolism	KEGG pathway	ebr00920	7	31	0.0195022	tauA/ssuA/cysJ/cysE/dmsB/dmsC/cysQ
	Nitrogen metabolism	KEGG pathway	ebr00910	6	25	0.0237525	cynT/narI/gdhA/narG/gltB/gltD
	Starch and sucrose metabolism	KEGG pathway	ebr00500	7	36	0.0363272	glgA/glgC/malZ/bglB/otsA/malQ/treF
	Nucleotide excision repair	KEGG pathway	ebr03420	3	8	0.0423547	uvrD/uvrC/uvrB
