## Supplementary material for "Tempo and mode of gene evolution revealed by the Lenski long-term evolution experiment": Table S7

### Sheet: HNS-gene
Generation interval	Gene	Count	Population
0-10k	hslU	10	Ara+1, Ara+2, Ara+3, Ara+4, Ara+5, Ara+6, Ara-1, Ara-3, Ara-5, Ara-6
	pykF	10	Ara+1, Ara+2, Ara+3, Ara+5, Ara+6, Ara-1, Ara-3, Ara-4, Ara-5, Ara-6
	nadR	7	Ara+2, Ara+3, Ara+4, Ara+5, Ara+6, Ara-4, Ara-6
	malT	7	Ara+3, Ara+5, Ara+6, Ara-1, Ara-3, Ara-4, Ara-6
	iclR	7	Ara+2, Ara+3, Ara+4, Ara+5, Ara+6, Ara-4, Ara-5
	infB	6	Ara+3, Ara+4, Ara+6, Ara-1, Ara-4, Ara-5
	spoT	5	Ara+2, Ara+6, Ara-1, Ara-4, Ara-6
	mdtD	5	Ara+1, Ara+3, Ara-3, Ara-4, Ara-6
	topA	4	Ara+6, Ara-1, Ara-3, Ara-5
	arcA	3	Ara+2, Ara+3, Ara+5
	mreB	3	Ara+2, Ara+4, Ara+5
	dusB	3	Ara+5, Ara+6, Ara-6
	ybaL	3	Ara+6, Ara-4, Ara-5
10-20k	ynfF	4	Ara+3, Ara+6, Ara-2, Ara-5
	hyfB	4	Ara+1, Ara+6, Ara-2, Ara-4
	thrA	4	Ara+3, Ara+6, Ara-4, Ara-5
	pcnB	4	Ara+1, Ara+3, Ara+6, Ara-1
	hpaB	4	Ara+3, Ara+5, Ara-2, Ara-4
	pdeG	3	Ara+3, Ara+6, Ara-5
	cysS	3	Ara+1, Ara-2, Ara-4
	tamB	3	Ara+3, Ara+6, Ara-4
	mdtC	3	Ara+6, Ara-2, Ara-4
	eutG	3	Ara+6, Ara-2, Ara-5
	deoR	3	Ara+1, Ara+5, Ara+6
	tilS	3	Ara+1, Ara+3, Ara-2
	macA	3	Ara+1, Ara+6, Ara-4
	adhE	3	Ara+1, Ara+6, Ara-4
	puuB	3	Ara+1, Ara+3, Ara+6
	uidB	3	Ara+6, Ara-2, Ara-4
	mgtA	3	Ara+1, Ara+3, Ara-4
	eutQ	3	Ara+1, Ara+3, Ara-4
20-30k	yhgF	3	Ara+6, Ara-4, Ara-1
	gspE	3	Ara+3, Ara+6, Ara-2
	aroG	3	Ara+3, Ara+6, Ara+4
30-40k	hyaB	3	Ara+3, Ara+6, Ara-1
40-50k	uvrA	3	Ara+4, Ara-3, Ara-4
	argR	3	Ara+1, Ara+2, Ara+5
	pta	3	Ara+3, Ara+6, Ara-3
50-60k	metC	3	Ara+3, Ara+6, Ara-3

### Sheet: Pathway of HNS-gene
Term	Database	ID	Input number	Background number	P-Value	Input
Microbial metabolism in diverse environments	KEGG pathway	ebr01120	7	264	0.00325527	hyaB/hpaB/pta/thrA/pykF/adhE/eutG
Glycolysis / Gluconeogenesis	KEGG pathway	ebr00010	3	45	0.00523186	pykF/eutG/adhE
Pyruvate metabolism	KEGG pathway	ebr00620	3	53	0.00805185	pykF/pta/adhE
Selenocompound metabolism	KEGG pathway	ebr00450	2	17	0.00855399	metC/ynfF
Tyrosine metabolism	KEGG pathway	ebr00350	2	17	0.00855399	hpaB/adhE
Biosynthesis of amino acids	KEGG pathway	ebr01230	4	118	0.0122138	metC/pykF/thrA/aroG
Degradation of aromatic compounds	KEGG pathway	ebr01220	2	23	0.0145938	hpaB/adhE
Cysteine and methionine metabolism	KEGG pathway	ebr00270	2	31	0.0247492	metC/thrA
Biosynthesis of secondary metabolites	KEGG pathway	ebr01110	6	305	0.02551	eutG/thrA/metC/pykF/adhE/aroG

### Sheet: Conserved gene
Gene id
WP_000104175.1
WP_000156205.1
WP_000157061.1
WP_000197766.1
WP_000214035.1
WP_000239862.1
WP_000268704.1
WP_000280166.1
WP_000470717.1
WP_000488419.1
WP_000553764.1
WP_000611932.1
WP_000654171.1
WP_000747329.1
WP_000809301.1
WP_000825639.1
WP_000952133.1
WP_000963472.1
WP_001059831.1
WP_001154431.1
WP_001217575.1
WP_001301301.1
WP_122987105.1
aaeX
accB
acrR
acrZ
adhP
adrA
ahpC
allD
amiD
ampH
apaH
apbC
araD
arcC
arfA
argF
aroE
aroK
arsR
aspS
astA
atpD
atpE
atpF
atpG
avtA
bacA
bax
bcsZ
bdcA
bioD
bioP
blc
bolA
caiE
caiF
cbdX
cbpM
ccmB
ccmD
cdaR
chaB
chbA
cheW
cheY
clpP
clpS
cmoM
cobS
cobU
comR
corA
creA
crp
csdE
csgF
cspE
cueR
cutA
cvpA
cydB
cydX
cyoB
cyoC
cyoD
cysD
cysK
dacB
dadX
dapA
dcrB
dctR
dcuC
ddlA
ddlB
deoB
dgkA
dgoA
dgoR
dhaL
diaA
dinJ
dolP
dppF
dps
dsbE
dsdA
dtd
dut
ecnB
ecpA
elaA
elaB
epd
era
erpA
etp
exbB
fabI
fabR
fabZ
fadB
fadM
fbp
fdx
feoC
fetB
fhuF
fimC
fimH
fixX
fldB
flgM
flhA
flhD
folE
folM
frdB
frdD
fre
frmR
frwB
frwC
fsa
ftsB
ftsE
ftsY
galS
galU
garR
gfcC
ghoS
glnL
glpQ
glpX
gltP
gmm
gntK
groS
grxA
grxC
gsk
gspF
gspG
gspH
gspI
gspJ
gutM
hcaR
hdeD
hicB
higA
higB
hinT
hisG
hmsP
hokA
holB
holE
hslJ
hslR
hspQ
hxpA
hycA
hycB
hycH
hydN
hypA
hypB
hypC
hypD
ibpB
idi
idnK
idnR
igaA
ilvA
ilvN
iraP
iscU
iscX
ispA
ispG
ispH
kdgK
kdgR
kdsD
kefF
kilR
lapB
ldcA
leuD
leuO
lipB
livH
lolA
lolC
lptA
lrhA
lysC
malK
malM
manZ
maoP
marR
mazE
mazF
mdh
mdlB
mdtK
mdtL
metA
metB
mglB
mglC
mgsA
mgtS
mhpE
miaA
mipA
mlaB
mlaD
mlaF
mntH
mntS
moaC
moaD
modE
mog
mqsA
mscS
msrC
msyB
murR
mzrA
nanY
narI
nfi
nhaR
nikR
nnr
nrdH
nudC
nudE
nudL
nuoI
nuoJ
ompF
ompW
ortT
panF
pcm
pdhR
pdxA
pepA
pepE
pfkA
pflC
pgaC
pgsA
pheS
pheT
phoU
pncA
potB
ppa
ppdC
ppdD
pphB
ppiB
ppiC
ppsA
prfC
priB
prlF
psiE
pspE
purA
purE
pyrH
qorA
queF
radC
raiA
rarA
ratA
rbn
rclC
recT
rfaD
rfbA
rhaM
ribE
rihA
rimP
rlmA
rlmD
rlmE
rlmN
rlpA
rnk
rnpA
rph
rplB
rplD
rplJ
rplQ
rplV
rpmC
rpmD
rpmF
rpmG
rpmH
rpmI
rpoE
rpsB
rpsO
rpsQ
rpsR
rpsS
rpsT
rseA
rsmI
rsmS
rspR
rssB
rsxE
rutF
ruvX
safA
sdhC
sdhD
secG
secM
seqA
sirB2
slyX
sseB
sthA
sufB
tag
tal
tatE
tauC
tauD
thiG
thiS
thyA
tmaR
tolQ
torD
treB
trmN
truB
tsaE
tsuA
tsuB
tusC
tyrB
uacT
ubiE
ubiG
ubiT
ubiX
ugpA
uidA
uspA
uspC
uspG
wcaB
wecB
wzyE
xanP
xerC
xisR
xthA
yaaI
yaaX
yadI
yadM
yadN
yadV
yaeF
yahO
yajC
yajI
yajQ
ybaB
ybaQ
ybbA
ybbO
ybcJ
ybcN
ybgS
ybhL
ybhP
ybiT
ybjG
ybjM
ybjP
ycaC
ycaR
yccM
yceI
ycfJ
ycgZ
ychN
yciZ
ydaF
ydbJ
ydcZ
yddM
ydeJ
ydeR
ydfG
ydfK
ydfZ
ydgT
ydiT
ydjI
ydjJ
yeaC
yeaD
yebE
yebV
yecH
yecJ
yecT
yeeN
yegR
yehK
yehR
yehX
yfaY
yfaZ
yfbU
yfcL
yfdY
yfeK
yfgO
yfhH
ygaP
ygaV
ygbA
ygbE
ygdB
ygdQ
ygfB
yggE
yggI
yggT
yggX
ygiW
ygjH
ygjP
yhbQ
yhbY
yhcN
yhdJ
yheU
yheV
yhfA
yhhL
yhhM
yhhY
yhjV
yiaA
yiaB
yiaL
yibL
yicN
yicS
yidB
yidG
yidH
yidL
yidX
yieE
yieF
yifL
yigB
yihA
yihU
yihY
yiiE
yiiF
yiiQ
yiiR
yijF
yjaZ
yjbJ
yjbQ
yjbR
yjbS
yjcB
yjfI
yjfY
yjjX
ykgE
ylaC
yliI
ymiA
ynbE
yncE
yniD
ynjH
yobD
yobH
yohC
yohJ
yohO
ypdI
ypeB
ypeC
yphB
yphC
yqaE
yqcA
yqfA
yqfG
yqgA
yqhA
yqiA
yqjK
yraQ
yrdA
yrdB
yrfG
ysaA
ytfK
ythA
zapA
zapB
zapC
zapG
zntR
znuB
znuC
zraP

### Sheet: Pathway of conserved gene
Term	Database	ID	Input number	Background number	P-Value	Input
Oxidative phosphorylation	KEGG pathway	ebr00190	15	42	5.28841e-05	ppa/cyoB/cydB/cyoD/frdB/frdD/cyoC/atpF/nuoJ/sdhC/nuoI/atpG/sdhD/atpE/atpD
Ribosome	KEGG pathway	ebr03010	17	77	0.0020627	rpsB/rplD/rpmH/rpsO/rplQ/rpmI/rplV/rpsT/rpsS/rpsR/rpsQ/rplJ/rpmC/rplB/rpmD/rpmG/rpmF
Carbon metabolism	KEGG pathway	ebr01200	18	110	0.0220272	gntK/mdh/fbp/cysK/ppsA/frdB/arcC/frdD/glpX/accB/fadB/idnK/kdgK/sdhC/yihU/ilvA/sdhD/pfkA
Bacterial secretion system	KEGG pathway	ebr03070	9	41	0.0230566	gspF/gspG/secG/gspJ/gspH/gspI/tatE/yajC/ftsY
Biosynthesis of secondary metabolites	KEGG pathway	ebr01110	40	305	0.0239927	dapA/mdh/fbp/miaA/fadB/hisG/aroK/aroE/purE/yrfG/sdhC/dgkA/sdhD/gntK/yeaD/adhP/avtA/ubiX/frdB/frdD/accB/metB/metA/leuD/cysK/lysC/ilvN/idnK/uidA/ubiG/ubiE/ilvA/pfkA/yigB/tyrB/glpX/ispH/idi/ispG/ispA
Pentose phosphate pathway	KEGG pathway	ebr00030	7	31	0.0382179	gntK/fbp/glpX/idnK/kdgK/deoB/pfkA
Metabolic pathways	KEGG pathway	ebr01100	96	875	0.0487062	torD/allD/pncA/dhaL/fadB/ubiG/folE/yihU/frdB/frdD/dsdA/atpE/leuD/nudC/cyoC/uidA/atpG/atpF/pfkA/atpD/cyoB/araD/nuoJ/nuoI/dapA/cobU/mdh/hisG/yrfG/cobS/tyrB/aroE/aroK/yeaD/lipB/thyA/dgoA/metB/metA/cysK/cysD/manZ/ispH/mhpE/idi/ispG/ispA/fbp/apaH/bioD/astA/kdgK/moaC/deoB/gntK/avtA/fre/pgsA/accB/garR/ubiX/ddlA/ddlB/ubiE/thiG/ydfG/dut/wecB/miaA/pepA/fabZ/purA/rfbA/narI/purE/sdhC/dgkA/fabI/cyoD/galU/adhP…
