## Supplementary material for "Tempo and mode of gene evolution revealed by the Lenski long-term evolution experiment": Table S8

### Sheet: PPI network analysis
Node1	Node2	Node1_string_id	Node2_string_id	Neighborhood_on_chromosome	Gene_fusion	Phylogenetic_cooccurrence	Homology	Coexpression	Experimentally_determined_interaction	Database_annotated	Automated_textmining	Combined_score
adhE	eutG	511145.b1241	511145.b2453	0.044	0	0.236	0.726	0.125	0.065	0.9	0.217	0.942
adhE	pta	511145.b1241	511145.b2297	0.06	0	0	0	0.087	0	0.9	0.927	0.992
aroG	pykF	511145.b0754	511145.b1676	0	0	0	0	0.071	0	0	0.731	0.739
eutG	adhE	511145.b2453	511145.b1241	0.044	0	0.236	0.726	0.125	0.065	0.9	0.217	0.942
eutG	pta	511145.b2453	511145.b2297	0	0	0	0	0.064	0	0	0.752	0.758
eutG	eutQ	511145.b2453	511145.b2460	0.458	0	0	0	0.109	0	0	0.577	0.778
eutQ	eutG	511145.b2460	511145.b2453	0.458	0	0	0	0.109	0	0	0.577	0.778
iceT	mdtC	511145.b2077	511145.b2076	0.799	0.159	0	0	0.645	0.06	0	0.814	0.987
iclR	pta	511145.b4018	511145.b2297	0	0	0	0	0	0	0	0.782	0.782
macA	mdtC	511145.b0878	511145.b2076	0.047	0.024	0	0	0.147	0.178	0.54	0.523	0.826
mdtC	macA	511145.b2076	511145.b0878	0.047	0.024	0	0	0.147	0.178	0.54	0.523	0.826
mdtC	iceT	511145.b2076	511145.b2077	0.799	0.159	0	0	0.645	0.06	0	0.814	0.987
metC	thrA	511145.b3008	511145.b0002	0.195	0.001	0.152	0	0.082	0	0.8	0.331	0.901
pta	adhE	511145.b2297	511145.b1241	0.06	0	0	0	0.087	0	0.9	0.927	0.992
pta	pykF	511145.b2297	511145.b1676	0.197	0	0	0	0.274	0	0	0.68	0.797
pta	eutG	511145.b2297	511145.b2453	0	0	0	0	0.064	0	0	0.752	0.758
pta	iclR	511145.b2297	511145.b4018	0	0	0	0	0	0	0	0.782	0.782
pykF	aroG	511145.b1676	511145.b0754	0	0	0	0	0.071	0	0	0.731	0.739
pykF	pta	511145.b1676	511145.b2297	0.197	0	0	0	0.274	0	0	0.68	0.797
pykF	spoT	511145.b1676	511145.b3650	0	0	0	0	0.051	0	0.9	0.214	0.919
spoT	pykF	511145.b3650	511145.b1676	0	0	0	0	0.051	0	0.9	0.214	0.919
thrA	metC	511145.b0002	511145.b3008	0.195	0.001	0.152	0	0.082	0	0.8	0.331	0.901
