## Supplementary material for "Tempo and mode of gene evolution revealed by the Lenski long-term evolution experiment": Table S10

### Sheet: All genes
Generation interval	Mean Ka±SD	Mean Ks±SD
0-10k	0.000026±0.000320	0.000049±0.001577
10-20k	0.000096±0.001207	0.000115±0.002063
20-30k	0.000112±0.002528	0.000130±0.002566
30-40k	0.000034±0.000576	0.000063±0.001717
40-50k	0.000100±0.001426	0.000124±0.002319
50-60k	0.000112±0.001431	0.000158±0.002785

### Sheet: Genes (Ka or Ks > 0)
Generation interval	Mean Ka±SD	Mean Ks±SD
0-10k	0.001640±0.001970	0.009175±0.019543
10-20k	0.002960±0.006040	0.007883±0.015232
20-30k	0.003351±0.013412	0.009163±0.019535
30-40k	0.002140±0.004024	0.008420±0.018016
40-50k	0.003624±0.007795	0.010224±0.018431
50-60k	0.003262±0.007030	0.010729±0.020335
