## Supplementary material for "Tempo and mode of gene evolution revealed by the Lenski long-term evolution experiment": Table S11

### Sheet: All genes
Generation interval	Mean Ka±SD	Mean Ks±SD
0-10k	0.000042±0.000360	0.000074±0.001803
10-20k	0.000068±0.000504	0.000099±0.001839
20-30k	0.000094±0.003041	0.000127±0.002795
30-40k	0.000050±0.000401	0.000082±0.001708
40-50k	0.000055±0.000422	0.000063±0.001301
50-60k	0.000065±0.000445	0.000107±0.002307

### Sheet: Genes (Ka or Ks >0)
Generation interval	Mean Ka±SD	Mean Ks±SD
0-10k	0.001516±0.001582	0.007737±0.016791
10-20k	0.001699±0.001888	0.005625±0.012731
20-30k	0.002217±0.014583	0.007501±0.020182
30-40k	0.001692±0.001640	0.006276±0.013590
40-50k	0.001815±0.001658	0.005819±0.011079
50-60k	0.001795±0.001541	0.008168±0.018492
