## Supplementary material for "Tempo and mode of gene evolution revealed by the Lenski long-term evolution experiment": Table S12

### Sheet: All genes
Generation interval	Mean Ka±SD	Mean Ks±SD
0-10k	0.000010±0.000273	0.000024±0.001306
10-20k	0.000125±0.001640	0.000131±0.002270
20-30k	0.000131±0.001861	0.000133±0.002308
30-40k	0.000019±0.000712	0.000043±0.001726
40-50k	0.000147±0.001981	0.000187±0.003024
50-60k	0.000170±0.002084	0.000222±0.003283

### Sheet: Genes (Ka or Ks >0)
Generation interval	Mean Ka±SD	Mean Ks±SD
0-10k	0.002561±0.003645	0.022424±0.033982
10-20k	0.005057±0.009180	0.011426±0.017950
20-30k	0.005391±0.010710	0.011686±0.018262
30-40k	0.007749±0.012408	0.024781±0.033389
40-50k	0.005831±0.011081	0.013860±0.022147
50-60k	0.005324±0.010410	0.013213±0.021718
