## Supplementary material for "Tempo and mode of gene evolution revealed by the Lenski long-term evolution experiment": Table S13

### Sheet: ϖ
Generation	10k	20k	30k	40k	50k	60k
ϖ	1.45685	1.5546	1.61516	1.65965	1.69505	1.72456

### Sheet: Δϖ
Generation interval	0-10k	10-20k	20-30k	30-40k	40-50k	50-60k
Δϖ	0.456851	0.0977472	0.0605574	0.0444969	0.0354023	0.0295093
