## Supplementary material for "Tempo and mode of gene evolution revealed by the Lenski long-term evolution experiment": Table S14

### Sheet: Mean Ka±SD
Population	NNS-gene category	Mean Ka±SD across different generation intervals
		0-10k	10-20k	20-30k	30-40k	40-50k	50-60k
Ara-1	NNS-gene (0-10k)	0.001429 ± 0.001617	0 ± 0	0.000052 ± 0.000165	0.000409 ± 0.000571	0.000170 ± 0.000389	0 ± 0
	NNS-gene (10-20k)		0.002904 ± 0.003940	0 ± 0	0.000090 ± 0.000300	0.000090 ± 0.000300	0.000091 ± 0.000301
	NNS-gene (20-30k)			0.001424 ± 0.000929	0.000227 ± 0.000591	0.000039 ± 0.000234	0.000077 ± 0.000405
	NNS-gene (30-40k)				0.001576 ± 0.001201	0.000660 ± 0.001703	0.000345 ± 0.001019
	NNS-gene (40-50k)					0.001755 ± 0.001231	0.000672 ± 0.001332
Ara-2	NNS-gene (0-10k)	0.001322 ± 0.000994	0.000058 ± 0.000453	0 ± 0	0.000026 ± 0.000195	0 ± 0	0 ± 0
	NNS-gene (10-20k)		0.001576 ± 0.001091	0.000137 ± 0.000764	0.000116 ± 0.000756	0 ± 0	0 ± 0
	NNS-gene (20-30k)			0.001595 ± 0.001249	0.000214 ± 0.001127	0 ± 0	0 ± 0
	NNS-gene (30-40k)				0.001611 ± 0.001250	0 ± 0	0 ± 0
	NNS-gene (40-50k)					0.003616 ± 0.002706	0 ± 0
Ara-3	NNS-gene (0-10k)	0.003106 ± 0.004823	0 ± 0	0 ± 0	0 ± 0	0.000222 ± 0.000357	0.000228 ± 0.000684
	NNS-gene (10-20k)		0.009597 ± 0.008808	0.005074 ± 0.010149	0 ± 0	0 ± 0	0 ± 0
	NNS-gene (20-30k)			0.006725 ± 0.014718	0.000179 ± 0.000419	0.000139 ± 0.000483	0 ± 0
	NNS-gene (30-40k)				0.002064 ± 0.003152	0.000445 ± 0.001163	0.000069 ± 0.000293
	NNS-gene (40-50k)					0.001643 ± 0.001961	0.000051 ± 0.000254
Ara-4	NNS-gene (0-10k)	0.001417 ± 0.000835	0.000110 ± 0.000467	0.000034 ± 0.000213	0.000012 ± 0.000109	0.000219 ± 0.001353	0.000145 ± 0.000736
	NNS-gene (10-20k)		0.001474 ± 0.001108	0.000174 ± 0.000890	0.000049 ± 0.000451	0.000039 ± 0.000226	0.000061 ± 0.000273
	NNS-gene (20-30k)			0.001637 ± 0.001155	0.000018 ± 0.000142	0.000064 ± 0.000331	0.000081 ± 0.000624
	NNS-gene (30-40k)				0.001401 ± 0.000807	0.000035 ± 0.000186	0 ± 0
	NNS-gene (40-50k)					0.001675 ± 0.001424	0.000460 ± 0.001361
Ara-5	NNS-gene (0-10k)	0.001399 ± 0.001034	0.000275 ± 0.000798	0 ± 0	0.000614 ± 0.001505	0.000614 ± 0.001505	0 ± 0
	NNS-gene (10-20k)		0.003330 ± 0.003819	0.003011 ± 0.003583	0.000205 ± 0.001425	0.000205 ± 0.001425	0.000028 ± 0.000183
	NNS-gene (20-30k)			0.001870 ± 0.001224	0.000478 ± 0.000857	0 ± 0	0 ± 0
	NNS-gene (30-40k)				0.016062 ± 0.017189	0.014072 ± 0.017455	0 ± 0
	NNS-gene (40-50k)					0.021525 ± 0.029340	0 ± 0
Ara-6	NNS-gene (0-10k)	0.004205 ± 0.006282	0 ± 0	0 ± 0	0 ± 0	0 ± 0	0 ± 0
	NNS-gene (10-20k)		0.001917 ± 0.001211	0.000504 ± 0.001235	0 ± 0	0 ± 0	0 ± 0
	NNS-gene (20-30k)			0.004426 ± 0.005624	0.000898 ± 0.002200	0 ± 0	0 ± 0
	NNS-gene (30-40k)				0.007998 ± 0.014848	0.000645 ± 0.001107	0 ± 0
	NNS-gene (40-50k)					0.002242 ± 0.002202	0.000832 ± 0.002200
Ara+1	NNS-gene (0-10k)	0.003017 ± 0.004655	0.002569 ± 0.006951	0.000769 ± 0.001875	0.000686 ± 0.001939	0.000686 ± 0.001939	0 ± 0
	NNS-gene (10-20k)		0.005841 ± 0.010428	0.005805 ± 0.010443	0.000022 ± 0.000442	0.000035 ± 0.000461	0.000034 ± 0.000290
	NNS-gene (20-30k)			0.002752 ± 0.001511	0.001161 ± 0.001813	0.000640 ± 0.001569	0 ± 0
	NNS-gene (30-40k)				0.003236 ± 0.006396	0.003236 ± 0.006396	0.000895 ± 0.002531
	NNS-gene (40-50k)					0.003077 ± 0.004570	0.000082 ± 0.000297
Ara+2	NNS-gene (0-10k)	0.002681 ± 0.003345	0.001511 ± 0.002937	0 ± 0	0 ± 0	0 ± 0	0 ± 0
	NNS-gene (10-20k)		0.002139 ± 0.001420	0.001542 ± 0.001689	0 ± 0	0 ± 0	0 ± 0
	NNS-gene (20-30k)			0.001356 ±NA	0.001356 ± NA	0 ± NA	0 ± NA
	NNS-gene (30-40k)				0.002618 ± 0.002066	0 ± 0	0 ± 0
	NNS-gene (40-50k)					0.001423 ± 0.000864	0 ± 0
Ara+3	NNS-gene (0-10k)	0.001592 ± 0.002501	0.000290 ± 0.002546	0.000083 ± 0.000446	0.000088 ± 0.000443	0.000022 ± 0.000175	0.000156 ± 0.001195
	NNS-gene (10-20k)		0.001531 ± 0.000956	0.000708 ± 0.001006	0.000104 ± 0.000464	0.000046 ± 0.000233	0.000074 ± 0.000291
	NNS-gene (20-30k)			0.001755 ± 0.001204	0.000193 ± 0.000730	0.000018 ± 0.000136	0.000036 ± 0.000202
	NNS-gene (30-40k)				0.001721 ± 0.001220	0.000359 ± 0.000761	0.000108 ± 0.000448
	NNS-gene (40-50k)					0.001766 ± 0.001137	0.000649 ± 0.000923
Ara+4	NNS-gene (0-10k)	0.001278 ± 0.000875	0 ± 0	0 ± 0	0 ± 0	0.000150 ± 0.000449	0.000150 ± 0.000449
	NNS-gene (10-20k)		0.000936 ± 0.000114	0 ± 0	0 ± 0	0 ± 0	0 ± 0
	NNS-gene (20-30k)			0.019325 ± 0.020875	0.014090 ± 0.024405	0.000780 ± 0.001350	0.000780 ± 0.001350
	NNS-gene (30-40k)				0.001781 ± 0.000124	0 ± 0	0 ± 0
	NNS-gene (40-50k)					0.005841 ± 0.011169	0.005846 ± 0.011173
Ara+5	NNS-gene (0-10k)	0.001688 ± 0.001243	0.000578 ± 0.000834	0.000265 ± 0.000665	0 ± 0	0 ± 0
	NNS-gene (10-20k)		0.002340 ± 0.003287	0.002340 ± 0.003287	0 ± 0	0 ± 0
	NNS-gene (20-30k)			0.016844 ± 0.043444	0 ± 0	0 ± 0
	NNS-gene (30-40k)				0.001093 ± 0.000805	0 ± 0
Ara+6	NNS-gene (0-10k)	0.001512 ± 0.001034	0.000265 ± 0.000734	0.000203 ± 0.000653	0.000080 ± 0.000540	0.000114 ± 0.000529	0.000206 ± 0.000672
	NNS-gene (10-20k)		0.001812 ± 0.001834	0.000462 ± 0.001698	0.000025 ± 0.000315	0.000078 ± 0.000350	0.000205 ± 0.000687
	NNS-gene (20-30k)			0.003332 ± 0.027062	0.000055 ± 0.000484	0.000180 ± 0.000767	0.000263 ± 0.000822
	NNS-gene (30-40k)				0.002124 ± 0.001504	0.000717 ± 0.001598	0.000947 ± 0.001471
	NNS-gene (40-50k)					0.002016 ± 0.001313	0.001633 ± 0.001346
