## Supplementary material for "Tempo and mode of gene evolution revealed by the Lenski long-term evolution experiment": Table S15

### Sheet: NNS-gene (0-10k)
Generation interval	Mean Ka±SD	Mean Ks±SD
0-10k	0.001640±0.001970	0.000552±0.005870
10-20k	0.000296±0.001588	0.000351±0.005134
20-30k	0.000122±0.000532	0.000275±0.005393
30-40k	0.000080±0.000512	0.000223±0.005380
40-50k	0.000104±0.000653	0.000045±0.000380
50-60k	0.000141±0.000744	0.000253±0.005451

### Sheet: NNS-gene (10-20k)
Generation interval	Mean Ka±SD	Mean Ks±SD
10-20k	0.003031±0.006173	0.001381±0.006754
20-30k	0.002213±0.006329	0.001359±0.006736
30-40k	0.000058±0.000561	0.000071±0.000783
40-50k	0.000054±0.000482	0.000063±0.000710
50-60k	0.000084±0.000422	0.000095±0.001066

### Sheet: NNS-gene (20-30k)
Generation interval	Mean Ka±SD	Mean Ks±SD
20-30k	0.002566±0.017039	0.000779±0.010601
30-40k	0.000204±0.001685	0.000099±0.001392
40-50k	0.000092±0.000522	0.000043±0.000578
50-60k	0.000130±0.000591	0.000034±0.000504

### Sheet: NNS-gene (30-40k)
Generation interval	Mean Ka±SD	Mean Ks±SD
30-40k	0.002129±0.004013	0.000635±0.004023
40-50k	0.000747±0.003528	0.000352±0.002451
50-60k	0.000211±0.000804	0.000093±0.000733

### Sheet: NNS-gene (40-50k)
Generation interval	Mean Ka±SD	Mean Ks±SD
40-50k	0.003798±0.008122	0.002627±0.011980
50-60k	0.003201±0.008141	0.002528±0.011898
