## Supplementary material for "Tempo and mode of gene evolution revealed by the Lenski long-term evolution experiment": Table S16

### Sheet: fis
Population	0-10k	10-20k	20-30k	30-40k	40-50k	50-60k
Ara-1	0	0	0	0	0	0
Ara-2	0	0	0	0	0	0
Ara-3	0.00465654	0	0	0	0	0
Ara-4	0	0	0	0	0	0
Ara-5	0	0	0	0	0	0
Ara-6	0	0	0	0	0	0
Ara+1	0	0	0	0	0	0
Ara+2	0	0	0	0	0	0
Ara+3	0	0	0	0	0	0
Ara+4	0	0	0	0	0	0
Ara+5	0	0	0	0	0	NA
Ara+6	0	0	0	0	0	0

### Sheet: pykF
Population	0-10k	10-20k	20-30k	30-40k	40-50k	50-60k
Ara-1	0.00549208	0	0	0	0	0
Ara-2	0	0	0	0	0	0
Ara-3	0.000966893	0	0	0	0.000966557	0
Ara-4	0.00096708	0	0	0	0	0
Ara-5	0.000966962	0	0	0	0	0
Ara-6	0.000966893	0	0	0	0	0
Ara+1	0.000966962	0	0	0.00548435	0.00548435	0
Ara+2	0.000967377	0	0	0	0	0
Ara+3	0.000966943	0	0	0	0	0
Ara+4	0	0	0	0	0	0
Ara+5	0.000966962	0.000966548	0	0	0	NA
Ara+6	0.000967167	0	0	0	0	0

### Sheet: malT
Population	0-10k	10-20k	20-30k	30-40k	40-50k	50-60k
Ara-1	0.000507535	0	0	0.00101482	0.00117362	0
Ara-2	0	0	0	0	0	0
Ara-3	0.000507667	0	0	0	0.000507667	0
Ara-4	0.000507571	0.00050748	0	0	0.00101539	0.000507579
Ara-5	0	0	0	0	0	0
Ara-6	0.000507574	0	0	0	0	0
Ara+1	NA	NA	NA	NA	NA	NA
Ara+2	NA	NA	NA	NA	NA	NA
Ara+3	0.00101502	0.000506982	0	0	0	0
Ara+4	0	0	0	0	0	0
Ara+5	0.000507678	0.000507678	0.000507678	0	0
Ara+6	0.002034	0.000508144	0	0	0	0

### Sheet: spoT
Population	0-10k	10-20k	20-30k	30-40k	40-50k	50-60k
Ara-1	0.000633905	0	0	0	0	0
Ara-2	0	0	0	0	0	0
Ara-3	0	0	0	0	0	0
Ara-4	0.000633877	0	0	0	0	0
Ara-5	NA	NA	NA	NA	NA	NA
Ara-6	0.000633988	0	0	0	0	0
Ara+1	0	0	0	0	0	0
Ara+2	0.000633948	0	0	0	0	0
Ara+3	0	0.00063388	0.00063388	0	0	0
Ara+4	NA	NA	NA	NA	NA	NA
Ara+5	0	0	0	0	0	NA
Ara+6	0.00063375	0	0.000633765	0	0	0

### Sheet: topA 
Population	0-10k	10-20k	20-30k	30-40k	40-50k	50-60k
Ara-1	0.000521945	0	0.000522038	0.000522221	0.000522221	0
Ara-2	0	0	0	0	0.000522082	0
Ara-3	0.000521877	0	0	0	0.000521731	0
Ara-4	0	0	0	0	0	0
Ara-5	0.000521863	0	0	0	0	0
Ara-6	0	0	0	0	0	0
Ara+1	0	0	0	0	0	0
Ara+2	0	0	0	0	0	0
Ara+3	0	0	0	0	0	0
Ara+4	0	0	0	0	0	0
Ara+5	0	0	0	0	0	0
Ara+6	0.000618846	0	0	0	0	0.000521891
