## Supplementary material for "Tempo and mode of gene evolution revealed by the Lenski long-term evolution experiment": Table S20

### Sheet: LTEE genome data
Population	Generation	Accession number
Ara-1	10000	SRR6170335
Ara-1	20000	SRR6170189
Ara-1	30000	SRR6170511
Ara-1	40000	SRR6170276
Ara-1	50000	SRR6184994
Ara-1	60000	SRR6184745
Ara-2	10000	SRR6184762
Ara-2	20000	SRR6185016
Ara-2	30000	SRR6185078
Ara-2	40000	SRR6184844
Ara-2	50000	SRR6185053
Ara-2	60000	SRR6185042
Ara-3	10000	SRR6170250
Ara-3	20000	SRR6170582
Ara-3	30000	SRR6170383
Ara-3	40000	SRR6170147
Ara-3	50000	SRR6184673
Ara-3	60000	SRR6184931
Ara-4	10000	SRR6184792
Ara-4	20000	SRR6184720
Ara-4	30000	SRR6184987
Ara-4	40000	SRR6184786
Ara-4	50000	SRR6185033
Ara-4	60000	SRR6184804
Ara-5	10000	SRR6170174
Ara-5	20000	SRR6170316
Ara-5	30000	SRR6170758
Ara-5	40000	SRR6170307
Ara-5	50000	SRR6170822
Ara-5	60000	SRR6170541
Ara-6	10000	SRR6170920
Ara-6	20000	SRR6171006
Ara-6	30000	SRR6170957
Ara-6	40000	SRR6171061
Ara-6	50000	SRR6170636
Ara-6	60000	SRR6170674
Ara+1	10000	SRR6174321
Ara+1	20000	SRR6173980
Ara+1	30000	SRR6174074
Ara+1	40000	SRR6174033
Ara+1	50000	SRR6173987
Ara+1	60000	SRR6174332
Ara+2	10000	SRR6170802
Ara+2	20000	SRR6170283
Ara+2	30000	SRR6170525
Ara+2	40000	SRR6170321
Ara+2	50000	SRR6170730
Ara+2	60000	SRR6171075
Ara+3	10000	SRR6170851
Ara+3	20000	SRR6171009
Ara+3	30000	SRR6170621
Ara+3	40000	SRR6170858
Ara+3	50000	SRR6173156
Ara+3	60000	SRR6172889
Ara+4	10000	SRR6174252
Ara+4	20000	SRR6174147
Ara+4	30000	SRR6174379
Ara+4	40000	SRR6174360
Ara+4	50000	SRR6174164
Ara+4	60000	SRR6174413
Ara+5	10000	SRR6173099
Ara+5	20000	SRR6173127
Ara+5	30000	SRR6172769
Ara+5	40000	SRR6172708
Ara+5	50000	SRR6172784
Ara+5	60000	SRR6173109
Ara+6	10000	SRR6173149
Ara+6	20000	SRR6173091
Ara+6	30000	SRR6173083
Ara+6	40000	SRR6172910
Ara+6	50000	SRR6172944
Ara+6	60000	SRR6174185
